# Exploring the probiotic potential, antioxidant capacity, and healthy aging based on whole genome analysis of *Lactiplantibacillus plantarum* LPJBC5 isolated from fermented milk product

**DOI:** 10.1101/2024.03.14.584937

**Authors:** Anupam Bhattacharya, Tulsi K. Joishy, Mojibur R. Khan

**Author notes:** Corresponding author: Prof. M. R. Khan, Life Sciences Division, Institute of Advanced Study in Science and Technology (IASST), Guwahati-781035, Assam, India. Contributed equally (Anupam Bhattacharya, Tulsi K. Joishy).

## Abstract

*Lactiplantibacillus plantarum* is a beneficial bacterium commonly found in fermented foods, including fermented milk products. In the present study, we reported the whole genome sequence of *L. plantarum* LPJBC5. The complete genome sequence of LPJBC5 was 3.23Mb, and the average GC% was found to be 44.55% encoding a total of 3016 genes. A comprehensive analysis of the LPJBC5 genome detected major carbohydrate-active enzymes, exopolysaccharide synthesis genes (*eps*), and the presence of genes related to stress response and antioxidant activity. Longevity regulating genes including *kat*E, CAT (chloramphenicol acetyltransferase), *cat*B and their regulating pathways (MAPK signaling pathway) were detected in the LPJBC5 genome. The genome was found to contain plantaracin (*pln)* operon for the production of antimicrobial bacteriocin and various regions of secondary metabolite biosynthetic gene clusters, including the type III polyketide synthases (T3PKS), Ribosomally synthesized and post-translationally modified peptide product (Ripp-Like), which exhibit specific antimicrobial activity. A comparative pangenome analysis was performed to further evaluate the metabolic framework of L. plantarum JBC5, including the complete *L. plantarum* genome (N=30) retrieved from publicly available repositories. The core/soft-core genome was found to harbor probiotic associated marker genes. Functional analysis revealed the presence of genes majorly enriched in cell wall/membrane/envelop biogenesis, carbohydrate metabolism and transport, amino acid metabolism and transport, translational mechanism, and transcription processes. Identification of probiotic and longevity associated genes suggests that LPJBC5 holds potential as a probiotic candidate with multifaceted applications in the food industries.
