## Supplementary file S1 for "Exploring the probiotic potential, antioxidant capacity, and healthy aging based on whole genome analysis of *Lactiplantibacillus plantarum* LPJBC5 isolated from fermented milk product"

### Sheet: Sheet1
#Organism Name	Organism Groups	Strain	BioSample	BioProject	Assembly	Level	Size(Mb)	GC%	WGS	Scaffolds	CDS	GenBank FTP	RefSeq FTP	Source	Country
Lactiplantibacillus plantarum	Bacteria;Terrabacteria group;Bacillota	DHCU70	SAMN10659804	PRJNA512064	GCA_003990985.1	Scaffold	3.4 Mb	44.2	RZJQ01	67	3141	https://ftp.ncbi.nlm.nih.gov/genomes/all/GCA/003/990/985/GCA_003990985.1_ASM399098v1/	https://ftp.ncbi.nlm.nih.gov/genomes/all/GCF/003/990/985/GCF_003990985.1_ASM399098v1/	Curd	India
Lactiplantibacillus plantarum	Bacteria;Terrabacteria group;Bacillota	LPT52	SAMN24806561	PRJNA795980	GCA_023348525.1	Complete	3.27299	44.6		1	2958	ftp://ftp.ncbi.nlm.nih.gov/genomes/all/GCA/023/348/525/GCA_023348525.1_ASM2334852v1	ftp://ftp.ncbi.nlm.nih.gov/genomes/all/GCF/023/348/525/GCF_023348525.1_ASM2334852v1	Raw-milk cheese	Ireland
Lactiplantibacillus plantarum	Bacteria;Terrabacteria group;Bacillota	10CH	SAMN06311425	PRJNA371738	GCA_002005385.2	Contig	3.31	44.51				https://www.ncbi.nlm.nih.gov/assembly/GCA_002005385.2		Cheese	United Kingdom
Lactiplantibacillus plantarum	Bacteria;Terrabacteria group;Bacillota	WCSF1	SAMEA3138345	PRJNA356	GCA_000203855.3	Complete	3.31	44.46		1	3084	https://ftp.ncbi.nlm.nih.gov/genomes/all/GCA/000/203/855/GCA_000203855.3_ASM20385v3/	Index of /genomes/all/GCF/000/203/855/GCF_000203855.3_ASM20385v3 (nih.gov)		Netherland
Lactiplantibacillus plantarum	Bacteria;Terrabacteria group;Bacillota	DR7	SAMN09721150	PRJNA483103	GCA_003586485.1	Complete	3.23062	44.5461		2	2941		ftp://ftp.ncbi.nlm.nih.gov/genomes/all/GCF/003/586/485/GCF_003586485.1_ASM358648v1	milk	Malaysia
Lactiplantibacillus plantarum	Bacteria;Terrabacteria group;Bacillota	K25	SAMN06560050	PRJNA378702	GCA_003020005.1	Complete	3.41215	44.4168		7	3078		ftp://ftp.ncbi.nlm.nih.gov/genomes/all/GCF/003/020/005/GCF_003020005.1_ASM302000v1	Tibetan kefir	China
Lactiplantibacillus plantarum	Bacteria;Terrabacteria group;Bacillota	YW32	SAMN10790393	PRJNA513828	GCA_004123035.1	Scaffold	3.16785	44.5	SDKA01	93	2898		ftp://ftp.ncbi.nlm.nih.gov/genomes/all/GCF/004/123/035/GCF_004123035.1_ASM412303v1	fermented milk	China: Tibet
Lactiplantibacillus plantarum	Bacteria;Terrabacteria group;Bacillota	P-8	SAMN02603936	PRJNA49145	GCA_000392485.2	Contig	3.03	44.8				https://www.ncbi.nlm.nih.gov/assembly/GCA_000392485.2		fermented raw cow milk	China
Lactiplantibacillus plantarum	Bacteria;Terrabacteria group;Bacillota	13_3	SAMN10720276	PRJNA513828	GCA_004028315.1	Complete	3.27368	44.5325		7	2947		ftp://ftp.ncbi.nlm.nih.gov/genomes/all/GCF/004/028/315/GCF_004028315.1_ASM402831v1	fermented milkTibet kefir	China: Tibet
Lactiplantibacillus plantarum	Bacteria;Terrabacteria group;Bacillota	YW11	SAMN10720278	PRJNA513828	GCA_004028295.1	Complete	3.2493	44.5625		6	2927		ftp://ftp.ncbi.nlm.nih.gov/genomes/all/GCF/004/028/295/GCF_004028295.1_ASM402829v1	fermented milk(Tibet kefir)	China: Tibet
Lactiplantibacillus plantarum	Bacteria;Terrabacteria group;Bacillota	LZ227	SAMN05162523	PRJNA322423	GCA_001660025.1	Contig	3.13	44.71				https://www.ncbi.nlm.nih.gov/assembly/GCA_001660025.1		Raw cow milk	China
Lactiplantibacillus plantarum	Bacteria;Terrabacteria group;Bacillota	LZ206	SAMN05177792	PRJNA323381	GCA_001659745.1	Contig	3.21	44.64				https://www.ncbi.nlm.nih.gov/assembly/GCA_001659745.1		Raw cow milk	China
Lactiplantibacillus plantarum	Bacteria;Terrabacteria group;Bacillota	S2.13	SAMN29722434	PRJNA858588	GCA_026156885.1	Contig	3.14764	44.5	JANEZJ01	79	0		ftp://ftp.ncbi.nlm.nih.gov/genomes/all/GCF/026/156/885/GCF_026156885.1_ASM2615688v1	milk	China
Lactiplantibacillus plantarum	Bacteria;Terrabacteria group;Bacillota	TK-P2A	SAMN13106278	PRJNA579198	GCA_015377525.1	Complete	3.21084	44.6748		3	2907	ftp://ftp.ncbi.nlm.nih.gov/genomes/all/GCA/015/377/525/GCA_015377525.1_ASM1537752v1	ftp://ftp.ncbi.nlm.nih.gov/genomes/all/GCF/015/377/525/GCF_015377525.1_ASM1537752v1	probitic products	China:Zhejiang province
Lactiplantibacillus plantarum	Bacteria;Terrabacteria group;Bacillota	C4	SAMN08583619	PRJNA435662	GCA_002994725.1	Scaffold	3.22135	44.5	PVNN01	27	2922		ftp://ftp.ncbi.nlm.nih.gov/genomes/all/GCF/002/994/725/GCF_002994725.1_ASM299472v1	kefir	Spain: Granada
Lactiplantibacillus plantarum	Bacteria;Terrabacteria group;Bacillota	ISO1	SAMN31723195	PRJNA896361	GCA_026184455.1	Scaffold	3.23305	44.5	JAPJDR01	30	2967		ftp://ftp.ncbi.nlm.nih.gov/genomes/all/GCF/026/184/455/GCF_026184455.1_ASM2618445v1	Raw milk	South Africa
Lactiplantibacillus plantarum	Bacteria;Terrabacteria group;Bacillota	12_3	SAMN10720264	PRJNA513828	GCA_004028335.1	Complete	3.40361	44.3829		8	3148		ftp://ftp.ncbi.nlm.nih.gov/genomes/all/GCF/004/028/335/GCF_004028335.1_ASM402833v1	fermented milk	China: Tibet
Lactiplantibacillus plantarum	Bacteria;Terrabacteria group;Bacillota	Lp790	SAMEA4361075	PRJEB14693	GCA_900095045.1	Contig	3.78764	44.1	FMBS01	693	3649	ftp://ftp.ncbi.nlm.nih.gov/genomes/all/GCA/900/095/045/GCA_900095045.1_Lp790	ftp://ftp.ncbi.nlm.nih.gov/genomes/all/GCF/900/095/045/GCF_900095045.1_Lp790	dairy products	Italy
Lactiplantibacillus plantarum	Bacteria;Terrabacteria group;Bacillota	NL42	SAMN03390058	PRJNA277393	GCA_000966475.1	Scaffold	3.35307	44.4	JZSB01	52	3047	ftp://ftp.ncbi.nlm.nih.gov/genomes/all/GCA/000/966/475/GCA_000966475.1_ASM96647v1	ftp://ftp.ncbi.nlm.nih.gov/genomes/all/GCF/000/966/475/GCF_000966475.1_ASM96647v1	dairy products	China
Lactiplantibacillus plantarum	Bacteria;Terrabacteria group;Bacillota	SKT109	SAMN10721184	PRJNA513828	GCA_004025165.1	Contig	3.30674	44.4	SAZE01	78	3064		ftp://ftp.ncbi.nlm.nih.gov/genomes/all/GCF/004/025/165/GCF_004025165.1_ASM402516v1	fermented milk	China: Tibet
Lactiplantibacillus plantarum	Bacteria;Terrabacteria group;Bacillota	XZ3303	SAMN10782618	PRJNA513828	GCA_004123095.1	Scaffold	3.32654	44.4	SDJU01	75	3076		ftp://ftp.ncbi.nlm.nih.gov/genomes/all/GCF/004/123/095/GCF_004123095.1_ASM412309v1	fermented milk	China: Tibet
Lactiplantibacillus plantarum	Bacteria;Terrabacteria group;Bacillota	IM1155	SAMEA11998751	PRJEB49530	GCA_925291875.1	Contig	3.39649	44.2	CAKMBR01	61	3099	ftp://ftp.ncbi.nlm.nih.gov/genomes/all/GCA/925/291/875/GCA_925291875.1_IM1155	ftp://ftp.ncbi.nlm.nih.gov/genomes/all/GCF/925/291/875/GCF_925291875.1_IM1155	cheese or cheese product	Slovenia
Lactiplantibacillus plantarum	Bacteria;Terrabacteria group;Bacillota	IM930	SAMEA11998731	PRJEB49530	GCA_925286555.1	Contig	3.39709	44.2	CAKMBJ01	62	3086	ftp://ftp.ncbi.nlm.nih.gov/genomes/all/GCA/925/286/555/GCA_925286555.1_IM930	ftp://ftp.ncbi.nlm.nih.gov/genomes/all/GCF/925/286/555/GCF_925286555.1_IM930	milk	Slovenia
Lactiplantibacillus plantarum subsp. plantarum	Bacteria;Terrabacteria group;Bacillota	Dad-13	SAMN27572507	PRJNA826624	GCA_023547165.1	Contig	3.40472	44.3	JALLKE01	2	3038	ftp://ftp.ncbi.nlm.nih.gov/genomes/all/GCA/023/547/165/GCA_023547165.1_ASM2354716v1	ftp://ftp.ncbi.nlm.nih.gov/genomes/all/GCF/023/547/165/GCF_023547165.1_ASM2354716v1	Dadih (fermented buffalo milk)	Indonesia: Minangkabau
Lactiplantibacillus plantarum	Bacteria;Terrabacteria group;Bacillota	IM1130	SAMEA11998749	PRJEB49530	GCA_925301115.1	Contig	3.24167	44.5	CAKMCO01	30	2949	ftp://ftp.ncbi.nlm.nih.gov/genomes/all/GCA/925/301/115/GCA_925301115.1_IM1130	ftp://ftp.ncbi.nlm.nih.gov/genomes/all/GCF/925/301/115/GCF_925301115.1_IM1130	cheese or cheese product	Italy
Lactiplantibacillus plantarum	Bacteria;Terrabacteria group;Bacillota	IM1131	SAMEA11998750	PRJEB49530	GCA_925320525.1	Contig	3.24388	44.5	CAKMCY01	37	2956	ftp://ftp.ncbi.nlm.nih.gov/genomes/all/GCA/925/320/525/GCA_925320525.1_IM1131	ftp://ftp.ncbi.nlm.nih.gov/genomes/all/GCF/925/320/525/GCF_925320525.1_IM1131	cheese or cheese product	Italy
Lactiplantibacillus plantarum	Bacteria;Terrabacteria group;Bacillota	Lp813	SAMEA4361076	PRJEB14693	GCA_900095065.1	Contig	3.41148	44.4	FMBR01	418	3229	ftp://ftp.ncbi.nlm.nih.gov/genomes/all/GCA/900/095/065/GCA_900095065.1_Lp813	ftp://ftp.ncbi.nlm.nih.gov/genomes/all/GCF/900/095/065/GCF_900095065.1_Lp813	dairy products	Italy
Lactiplantibacillus plantarum	Bacteria;Terrabacteria group;Bacillota	Lp998	SAMEA4361077	PRJEB14693	GCA_900095055.1	Contig	3.27405	44.5	FMBQ01	112	3026	ftp://ftp.ncbi.nlm.nih.gov/genomes/all/GCA/900/095/055/GCA_900095055.1_Lp998	ftp://ftp.ncbi.nlm.nih.gov/genomes/all/GCF/900/095/055/GCF_900095055.1_Lp998	dairy products	Italy
Lactiplantibacillus plantarum	Bacteria;Terrabacteria group;Bacillota	ATCC14917	SAMN00001478	PRJNA31515	GCA_000143745.1	Scaffold	3.21226	44.3	ACGZ02	9	2983	https://ftp.ncbi.nlm.nih.gov/genomes/all/GCA/000/143/745/GCA_000143745.1_ASM14374v1/	https://ftp.ncbi.nlm.nih.gov/genomes/all/GCF/000/143/745/GCF_000143745.1_ASM14374v1/		Ireland
Lactiplantibacillus plantarum	Bacteria;Terrabacteria group;Bacillota	M92C	SAMN07179265	PRJNA388578	GCA_002532175.1	Contig	3.1758	44.4	NIGL01	641	3089		ftp://ftp.ncbi.nlm.nih.gov/genomes/all/GCF/002/532/175/GCF_002532175.1_ASM253217v1	Fermented milk	Croatia: Zagreb
