## Supplementary file S3 for "Exploring the probiotic potential, antioxidant capacity, and healthy aging based on whole genome analysis of *Lactiplantibacillus plantarum* LPJBC5 isolated from fermented milk product"

### Sheet: Detected CaZymes
Gene ID	EC#	HMMER	dbCAN_sub	DIAMOND	Signalp	#ofTools
LPJBC5_1111	-	GH25(439-610)	GH25_e12	GH25	N	3
LPJBC5_1117	3.2.1.17|-	GH25(34-208)	GH25_e200+CBM50_e758	CBM50+GH25	Y(1-29)	3
LPJBC5_1122	1.14.99.53	AA10(34-199)	AA10_e27	AA10	Y(1-34)	3
LPJBC5_1133	1.14.99.53	AA10(34-199)	AA10_e27	AA10	N	3
LPJBC5_1158	2.4.1.8	GH65(318-688)	GH65_e0	GH65	N	3
LPJBC5_1177	2.4.1.129	GT51(78-255)	GT51_e10	GT51	N	3
LPJBC5_1188	-	GH25(30-195)	GH25_e2	GH25	Y(1-27)	3
LPJBC5_1255	-	GT2(140-340)	GT2	GT2	N	3
LPJBC5_1429	-	GT2(5-134)	GT2	GT2	N	3
LPJBC5_145	-	CE9(6-372)	CE9_e17	CE9	N	3
LPJBC5_1452	-	GT2(4-166)	GT2	GT2	N	3
LPJBC5_1454	-	GT4(173-310)	GT4_e825	GT4	N	3
LPJBC5_1455	-	GT4(189-330)	GT4_e9	GT4	N	3
LPJBC5_147	-	GT26(60-226)	GT26_e53	GT26	N	3
LPJBC5_1488	-	GT2(55-289)	GT2	GT2	N	3
LPJBC5_1534	-	GT28(189-350)	GT28_e1	GT28	N	3
LPJBC5_1655	5.4.99.11|3.2.1.20|3.2.1.10|3.2.1.-|3.2.1.70	GH13_31(29-378)	GH13_e122	GH13_31	N	3
LPJBC5_1708	-	CE4(119-246)	CE4_e274	N	Y(1-28)	2
LPJBC5_1726	-	GT4(328-480)	GT4_e280	GT4	N	3
LPJBC5_1835	3.2.1.-	GH73(255-385)	GH73_e143	GH73	Y(1-28)	3
LPJBC5_1845	-	GT4(194-343)	GT4_e1087	GT4	N	3
LPJBC5_1847	-	CE1(12-265)	CE1_e22	N	N	2
LPJBC5_1891	-	GT2(68-239)	GT2	GT2	N	3
LPJBC5_1928	3.2.1.54|3.2.1.133|3.2.1.135	CBM34(6-127)+GH13_20(176-474)	CBM34_e0+GH13_e225	CBM34+GH13_20	N	3
LPJBC5_1937	-	GH170(3-360)	GH170_e10	GH170	N	3
LPJBC5_1946	3.2.1.86|3.2.1.23|3.2.1.21	GH1(7-476)	GH1_e0	GH1	N	3
LPJBC5_1947	3.2.1.86|3.2.1.23|3.2.1.21	GH1(6-476)	GH1_e0	GH1	N	3
LPJBC5_1951	-	GT2(7-131)	GT2	GT2	N	3
LPJBC5_1975	-	GH25(33-202)	GH25_e1	GH25	Y(1-28)	3
LPJBC5_1998	-	GT4(331-478)	GT4_e2693	GT4	N	3
LPJBC5_1999	-	GT4(327-470)	GT4_e3797	GT4	N	3
LPJBC5_2141	-	GH1(4-457)	GH1_e91	GH1	N	3
LPJBC5_2209	-	GH25(232-408)	GH25_e7	GH25	Y(1-50)	3
LPJBC5_2243	3.2.1.86|3.2.1.23|3.2.1.21	GH1(2-473)	GH1_e0	GH1	N	3
LPJBC5_2314	5.4.99.11|3.2.1.20|3.2.1.10|3.2.1.-|3.2.1.70	GH13_31(28-378)	GH13_e122	GH13_31	N	3
LPJBC5_2324	-	GH38(3-276)	GH38_e31	GH38	N	3
LPJBC5_2474	-	CE2(139-297)	CE2_e3	N	N	2
LPJBC5_2499	3.2.1.23	GH42(1-214)	GH42_e20	GH42	N	3
LPJBC5_2502	3.2.1.40	GH78(159-615)	GH78_e1	GH78	N	3
LPJBC5_2504	3.2.1.40	GH78(71-524)	GH78_e0	GH78	N	3
LPJBC5_2514	3.2.1.23	GH2(19-622)	GH2_e13	GH2	N	3
LPJBC5_2516	3.2.1.22	GH36(18-718)	GH36_e0	GH36	N	3
LPJBC5_2536	N	CE1(13-255)	N	N	N	1
LPJBC5_2541	-	GH170(5-361)	GH170_e1	GH170	N	3
LPJBC5_2542	3.2.1.86|3.2.1.21|3.2.1.37	GH1(8-482)	GH1_e85	GH1	N	3
LPJBC5_2545	3.2.1.86|3.2.1.21|3.2.1.37	GH1(2-476)	GH1_e85	GH1	N	3
LPJBC5_2546	3.2.1.86|3.2.1.21|3.2.1.37	GH1(9-483)	GH1_e85	GH1	N	3
LPJBC5_2549	2.4.1.64	GH65(258-622)	GH65_e2	GH65	N	3
LPJBC5_2553	3.2.1.84	GH31(230-671)	GH31_e37	GH31	N	3
LPJBC5_262	-	GH126(46-365)	GH126_e15	GH126	Y(1-25)	3
LPJBC5_2636	-	GH25(256-411)	GH25_e7	GH25	Y(1-50)	3
LPJBC5_2640	3.2.1.86|3.2.1.85|3.2.1.21	GH1(3-432)	GH1_e13	GH1	N	3
LPJBC5_2642	3.2.1.-	GH38(5-273)	GH38_e12	GH38	N	3
LPJBC5_2643	3.2.1.-	GH125(25-420)	GH125_e0	GH125	N	3
LPJBC5_2645	3.2.1.113	GH92(218-706)	GH92_e17	GH92	N	3
LPJBC5_265	-	GT2(46-277)	GT2	GT2	N	3
LPJBC5_2651	5.4.99.11|3.2.1.20|3.2.1.10|3.2.1.-|3.2.1.70	GH13_31(28-362)	GH13_e122	GH13_31	N	3
LPJBC5_2655	-	GH20(81-391)	GH20_e63	GH20	N	3
LPJBC5_2712	2.4.1.18|-	CBM48(27-106)+GH13_9(174-473)	CBM48_e87+GH13_e200	CBM48+GH13_9	N	3
LPJBC5_2715	-	GT5(3-476)	GT5_e1	GT5	N	3
LPJBC5_2716	2.4.1.1	GT35(93-792)	GT35_e0	GT35	N	3
LPJBC5_2717	-	GH13_39(188-496)	CBM34_e3+GH13_e89	GH13_39	N	3
LPJBC5_2721	2.4.1.282|2.4.1.216	GH65(427-836)	GH65_e15	GH65	N	3
LPJBC5_2838	3.2.1.1|2.4.1.161	GH13_31(28-384)	GH13_e119	GH13	N	3
LPJBC5_2843	-	GH13(25-314)	GH13_e79	GH13	N	3
LPJBC5_2845	2.4.1.8	GH65(322-693)	GH65_e0	GH65	N	3
LPJBC5_2846	3.2.1.96	GH85(109-451)+CBM32(813-938)	GH85_e0+CBM32_e223	CBM32+GH85	Y(1-31)	3
LPJBC5_2850	3.2.1.26	GH32(37-339)	GH32_e50	GH32	N	3
LPJBC5_2852	5.4.99.11|3.2.1.20|3.2.1.10|3.2.1.-|3.2.1.70	GH13_31(30-378)	GH13_e122	GH13_31	N	3
LPJBC5_2855	5.4.99.11|3.2.1.20|3.2.1.10|3.2.1.-|3.2.1.70	GH13_31(28-379)	GH13_e122	GH13_31	N	3
LPJBC5_2903	-	GH170(6-359)	GH170_e1	GH170	N	3
LPJBC5_2916	3.2.1.93	GH13_29(24-370)	GH13_e1	GH13_29	N	3
LPJBC5_2938	N	AA4(9-278)	N	N	N	1
LPJBC5_3001	N	AA1(71-458)	N	N	N	1
LPJBC5_392	3.2.1.86|3.2.1.21|3.2.1.37	GH1(8-482)	GH1_e85	GH1	N	3
LPJBC5_50	3.2.1.86|3.2.1.23|3.2.1.21	GH1(6-474)	GH1_e0	GH1	N	3
LPJBC5_572	-	GH73(71-206)	GH73_e52	GH73	N	3
LPJBC5_589	-	GH25(60-225)	GH25_e126	GH25	N	3
LPJBC5_629	-	GT2(7-162)	GT2	GT2	N	3
LPJBC5_630	-	GT101(57-288)	GT101_e16	GT101	N	3
LPJBC5_637	-	GT2(4-237)	GT2	GT2	N	3
LPJBC5_638	-	GT2(6-159)	GT2	GT2	N	3
LPJBC5_645	-	GT111(5-219)	GT111_e1	GT111	N	3
LPJBC5_687	-	GT4(201-345)	GT4_e1712	GT4	N	3
LPJBC5_688	-	GT4(161-303)	GT4_e360	GT4	N	3
LPJBC5_705	-	GT4(325-471)	GT4_e1942	GT4	N	3
LPJBC5_711	-	GT4(323-469)	GT4_e4030	GT4	N	3
LPJBC5_712	-	GT4(321-469)	GT4_e2048	GT4	N	3
LPJBC5_841	2.4.1.129	GT51(88-267)	GT51_e50	GT51	N	3
LPJBC5_864	-	GT2(7-175)	GT2	GT2	N	3
LPJBC5_919	-	GT2(65-236)	GT2	GT2	N	3
LPJBC5_1109	-	N	GH23_e846	GH23	N	2
LPJBC5_1286	-	N	CBM50_e321	N	N	1
LPJBC5_1505	-	N	CBM50_e997+CBM50_e438	CBM50	Y(1-31)	2
LPJBC5_2001	-	N	CBM50_e553	N	Y(1-27)	1
LPJBC5_2144	-	N	CBM50_e139+GH23_e4	N	Y(1-29)	1
LPJBC5_2145	-	N	CBM50_e602+GH23_e4	N	Y(1-29)	1
LPJBC5_2464	-	N	CBM50_e410	N	Y(1-27)	1
LPJBC5_25	-	N	GT2	GT2	N	2
LPJBC5_2949	-	N	CBM50_e553+GH23_e4	N	Y(1-27)	1
LPJBC5_2950	-	N	CBM50_e553	N	Y(1-27)	1
LPJBC5_571	-	N	GH109_e7	N	N	1
LPJBC5_610	-	N	GT2	GT2	N	2
LPJBC5_613	2.4.1.-	N	GT4_e510	GT4	N	2
LPJBC5_614	-	N	GT4_e1878	GT4	N	2
LPJBC5_617	-	N	GH39_e5	GH39	Y(1-35)	2
LPJBC5_632	-	N	GT2	GT2	N	2
LPJBC5_634	-	N	GT2	GT2	N	2
LPJBC5_797	-	N	GH23_e846	GH23	N	2
LPJBC5_809	-	N	CBM50_e844	CBM50+GH25	N	2
LPJBC5_46	N	N	N	GH1	N	1
LPJBC5_62	N	N	N	GH84	N	1
LPJBC5_137	N	N	N	GT26	N	1
LPJBC5_150	N	N	N	CBM50	N	1
LPJBC5_158	N	N	N	GH1	N	1
LPJBC5_234	N	N	N	GH13	N	1
LPJBC5_258	N	N	N	GT4	N	1
LPJBC5_294	N	N	N	GH13_31	N	1
LPJBC5_479	N	N	N	GT4	N	1
LPJBC5_482	N	N	N	GH1	N	1
LPJBC5_486	N	N	N	GH38	N	1
LPJBC5_533	N	N	N	GH13_31	N	1
LPJBC5_544	N	N	N	GH13_31	N	1
LPJBC5_555	N	N	N	GH73	N	1
LPJBC5_602	N	N	N	GT0	N	1
LPJBC5_668	N	N	N	GT4	N	1
LPJBC5_669	N	N	N	GT4	N	1
LPJBC5_683	N	N	N	GT4	N	1
LPJBC5_689	N	N	N	GT4	N	1
LPJBC5_716	N	N	N	GT4	N	1
LPJBC5_796	N	N	N	GH23	N	1
LPJBC5_814	N	N	N	GH1	N	1
LPJBC5_823	N	N	N	GT51	N	1
LPJBC5_891	N	N	N	GT2	N	1
LPJBC5_932	N	N	N	GT30	N	1
LPJBC5_983	N	N	N	GH3	N	1
LPJBC5_1039	N	N	N	AA10	N	1
LPJBC5_1132	N	N	N	GH65	N	1
LPJBC5_1149	N	N	N	GT51	N	1
LPJBC5_1164	N	N	N	GH24	N	1
LPJBC5_1185	N	N	N	GT2	N	1
LPJBC5_1228	N	N	N	GH13_3	N	1
LPJBC5_1241	N	N	N	CBM50	N	1
LPJBC5_1299	N	N	N	GH13_30	N	1
LPJBC5_1302	N	N	N	GT4	N	1
LPJBC5_1317	N	N	N	GH13_31	N	1
LPJBC5_1369	N	N	N	GT83	N	1
LPJBC5_1382	N	N	N	GH28	N	1
LPJBC5_1403	N	N	N	GT2	N	1
LPJBC5_1409	N	N	N	CBM50+GH25	N	1
LPJBC5_1417	N	N	N	GH23	N	1
LPJBC5_1458	N	N	N	GT2	N	1
LPJBC5_1543	N	N	N	GT2	Y(1-57)	1
LPJBC5_1573	N	N	N	GH1	N	1
LPJBC5_1575	N	N	N	GH13_3	N	1
LPJBC5_1642	N	N	N	GH5_11	N	1
LPJBC5_1683	N	N	N	GT58	N	1
LPJBC5_1692	N	N	N	GH13_11	N	1
LPJBC5_1693	N	N	N	GH25	N	1
LPJBC5_1695	N	N	N	GH23	N	1
LPJBC5_1857	N	N	N	GT2	N	1
LPJBC5_1894	N	N	N	GH13_23	N	1
LPJBC5_1907	N	N	N	GH1	N	1
LPJBC5_1908	N	N	N	GH1	N	1
LPJBC5_1912	N	N	N	GT2	N	1
LPJBC5_1961	N	N	N	GT4	Y(1-37)	1
LPJBC5_1962	N	N	N	CBM50	Y(1-47)	1
LPJBC5_2165	N	N	N	GH25	N	1
LPJBC5_2188	N	N	N	GH1	Y(1-37)	1
LPJBC5_2234	N	N	N	GH28	N	1
LPJBC5_2274	N	N	N	GH13_31	N	1
LPJBC5_2276	N	N	N	GH65	N	1
LPJBC5_2313	N	N	N	GH32	N	1
LPJBC5_2351	N	N	N	GT4	N	1
LPJBC5_2429	N	N	N	CBM50	N	1
LPJBC5_2442	N	N	N	CBM50	N	1
LPJBC5_2443	N	N	N	CBM50	N	1
LPJBC5_2460	N	N	N	GH36	N	1
LPJBC5_2482	N	N	N	GH1	N	1
LPJBC5_2487	N	N	N	GH65	Y(1-26)	1
LPJBC5_2498	N	N	N	GH42	N	1
LPJBC5_2515	N	N	N	GH2	N	1
LPJBC5_2521	N	N	N	CE12	N	1
LPJBC5_2598	N	N	N	GT4	N	1
LPJBC5_2635	N	N	N	GH32	Y(1-49)	1
LPJBC5_2710	N	N	N	CBM48+GH13_9	Y(1-31)	1
LPJBC5_2713	N	N	N	GH13_9	N	1
LPJBC5_2714	N	N	N	GT5	N	1
LPJBC5_2720	N	N	N	GH65	N	1
LPJBC5_2739	N	N	N	GH13_31	N	1
LPJBC5_2794	N	N	N	CBM50	N	1
LPJBC5_2839	N	N	N	CBM50+CE4	Y(1-32)	1
LPJBC5_2840	N	N	N	GH13	N	1
LPJBC5_2842	N	N	N	GH65	N	1
LPJBC5_2849	N	N	N	GH13_31	N	1
LPJBC5_2910	N	N	N	GH13_29	N	1
LPJBC5_2944	N	N	N	CBM50+GH23	Y(1-28)	1
LPJBC5_2945	N	N	N	CBM50	Y(1-42)	1

### Sheet: Cluster_table
Cluster	Contig ID	# of Genes	# of CAZymes	# of TC	# of TF	# of STP	Cluster Start	Cluster End	dbCAN-PUL
CGC1	LPJBC5	9	1	4	0	0	15226	21588
CGC2	LPJBC5	5	1	2	0	0	38021	43021	beta-glucoside
CGC3	LPJBC5	9	2	2	1	0	153638	165329
CGC4	LPJBC5	6	1	3	0	1	423800	431832	cellobiose
CGC5	LPJBC5	16	1	10	0	1	610947	630965
CGC6	LPJBC5	5	1	2	1	0	645565	652150
CGC7	LPJBC5	17	6	3	0	0	685802	702745	capsule polysaccharide synthesis
CGC8	LPJBC5	6	2	2	0	1	749712	757572
CGC9	LPJBC5	12	3	3	0	0	776151	800231
CGC10	LPJBC5	4	1	1	0	0	1194820	1197349
CGC11	LPJBC5	2	1	1	0	0	1214940	1218546
CGC12	LPJBC5	8	1	5	0	0	1232134	1241616
CGC13	LPJBC5	6	1	3	0	0	1506435	1514213
CGC14	LPJBC5	15	3	5	0	0	1527920	1545827	capsule polysaccharide synthesis
CGC15	LPJBC5	4	1	2	0	0	1565679	1573813
CGC16	LPJBC5	3	1	1	0	1	1591400	1596919
CGC17	LPJBC5	3	1	1	0	0	1622259	1625986
CGC18	LPJBC5	7	1	4	1	0	1752369	1757682
CGC19	LPJBC5	4	1	2	0	0	1805178	1810487
CGC20	LPJBC5	8	1	4	0	0	1819815	1831826
CGC21	LPJBC5	5	1	3	0	0	1942049	1947407
CGC22	LPJBC5	6	2	1	1	0	1951276	1958487
CGC23	LPJBC5	5	1	2	0	0	2046084	2051710
CGC24	LPJBC5	8	3	3	1	1	2056185	2064556	cellobiose
CGC25	LPJBC5	28	3	10	2	0	2093986	2126036
CGC26	LPJBC5	3	1	2	0	0	2274294	2277498	cellobiose
CGC27	LPJBC5	17	1	8	2	3	2348199	2365688
CGC28	LPJBC5	2	1	1	0	0	2393343	2396195
CGC29	LPJBC5	6	1	3	1	0	2459996	2467494
CGC30	LPJBC5	4	1	3	0	0	2472712	2477355
CGC31	LPJBC5	3	1	2	0	0	2627265	2631995
CGC32	LPJBC5	10	3	3	1	0	2650128	2665031	galactan
CGC33	LPJBC5	11	2	4	1	1	2673988	2688866	alpha-galactan
CGC34	LPJBC5	16	6	4	1	1	2701399	2724223	cellobiose
CGC35	LPJBC5	24	6	9	5	1	2811848	2844306	alpha-mannan
CGC36	LPJBC5	8	4	1	0	0	2898027	2909859	glycogen
CGC37	LPJBC5	27	7	10	5	0	3027847	3068319	starch
CGC38	LPJBC5	3	1	1	0	0	3106073	3108699
CGC39	LPJBC5	3	1	2	0	0	3119891	3125738

### Sheet: Substrate prediction
#cgcid	PULID	dbCAN-PUL substrate	bitscore	signature pairs	dbCAN-Sub substrate
LPJBC5|CGC34	PUL0041	cellobiose	2469.9	CAZyme-CAZyme;TC-TC;CAZyme-CAZyme;CAZyme-CAZyme;TC-TC
LPJBC5|CGC24	PUL0016	cellobiose	1558	CAZyme-CAZyme;CAZyme-CAZyme;TC-TC;TC-TC
LPJBC5|CGC37	PUL0230	starch	3290.3	TF-TF;TC-TC;TC-TC;TC-TC;TC-TC;CAZyme-CAZyme
LPJBC5|CGC7	PUL0133	capsule polysaccharide synthesis	915	TC-TC;TC-TC;CAZyme-CAZyme;CAZyme-CAZyme
LPJBC5|CGC14	PUL0061	capsule polysaccharide synthesis	356	CAZyme-CAZyme;TC-TC;TC-TC
LPJBC5|CGC33	PUL0561	alpha-galactan	5473	CAZyme-CAZyme;CAZyme-CAZyme;TC-TC;TC-TC
LPJBC5|CGC36	PUL0267	glycogen	3091	CAZyme-CAZyme;CAZyme-CAZyme;CAZyme-CAZyme;CAZyme-CAZyme
LPJBC5|CGC35	PUL0574	alpha-mannan	3350	CAZyme-CAZyme;CAZyme-CAZyme;CAZyme-CAZyme;TF-TF;TC-TC;TC-TC;TF-TF
LPJBC5|CGC26	PUL0016	cellobiose	867	TC-TC;TC-TC;CAZyme-CAZyme
LPJBC5|CGC4	PUL0041	cellobiose	821.6	TC-TC;CAZyme-CAZyme
LPJBC5|CGC32	PUL0007	galactan	1811.5	TC-TC;CAZyme-CAZyme;TF-TF
LPJBC5|CGC2	PUL0321	beta-glucoside	1367	TC-TC;TC-TC;CAZyme-CAZyme
