## Supplementary file S4 for "Exploring the probiotic potential, antioxidant capacity, and healthy aging based on whole genome analysis of *Lactiplantibacillus plantarum* LPJBC5 isolated from fermented milk product"

### Sheet: JBC5.0.AOI_01
region_name	region_size	orf	gene_name	gene_start	gene_end	gene_strand	real_start	real_end	real_strand	function	motifs	annotation	protein	dna
LPJBC5.0.AOI_01	29492	orf00001	orf00001	66	341	+	34380	34655	-				MLVFIVIGLITAVITIGLGYWSYILGKRNKSNIVGSVIPVGYFIVRLVFVLVLGEGVRELITSLVGNLVITVIYVLLFVWGRQRLNRQKTK	ATGCTGGTATTTATTGTAATTGGATTGATTACGGCGGTAATCACAATTGGCTTGGGTTATTGGAGCTATATTTTAGGGAAGCGTAACAAGTCGAATATAGTCGGTAGTGTTATACCAGTTGGGTATTTTATCGTCCGATTAGTCTTTGTGTTAGTACTGGGTGAAGGTGTTCGAGAACTGATAACTAGTTTAGTTGGTAATTTAGTGATTACCGTTATCTATGTCCTGTTGTTTGTTTGGGGACGACAACGACTTAATAGGCAGAAAACAAAA
LPJBC5.0.AOI_01	29492	orf00004	orf00004	580	717	+	34004	34141	-				VALPTINVAKVLAKNERELIILMHIKNQSVVFCRDKGRECDGLIF	GTGGCGTTGCCAACGATCAACGTTGCTAAGGTGTTGGCAAAAAATGAACGAGAATTAATTATTTTGATGCATATTAAAAATCAGTCCGTCGTATTCTGCCGTGATAAAGGCAGAGAATGCGATGGACTGATTTTT
LPJBC5.0.AOI_01	29492	orf00005	orf00005	723	1340	-	33381	33998	+	Galactoside O-acetyltransferase OS=Lactococcus lactis subsp. lactis (strain IL1403) OX=272623 GN=lacA PE=3 SV=1		Species='-'<br>match=58.247%|Evalue=1.71e-78<br>UniRef:<a href=http://www.uniprot.org/uniprot/sp|P52984|THGA_LACLA>sp|P52984|THGA_LACLA</a>	MTNNNDRLHTGELYLPNDPELEKRQFGYLDQLYDFNQTRPSELTKRQILLSKMFAEIGPKCYIEPPFHSNFGGHHVHFGKGVYANFNLTLVDDTHIYVGDYTMFGPNVTIATAGHPILPSLREQAYQYNMPVHIGRNCWFGAGAIVLPGITIGDNVVVGAGSIVTKDLPDNVVAVGNPAHILRHINDHDRLYYFKDRQIDPSLLN	ATGACCAATAATAACGATCGTCTTCATACTGGCGAACTCTACTTACCTAACGACCCTGAACTTGAAAAACGCCAATTTGGCTATCTCGATCAGCTCTATGATTTCAACCAAACTCGGCCCAGCGAACTAACCAAGCGCCAAATTCTACTTAGCAAGATGTTCGCAGAAATCGGCCCGAAGTGTTACATCGAACCACCGTTTCACAGTAACTTTGGTGGGCACCATGTCCACTTTGGCAAGGGGGTTTACGCCAATTTTAACCTAACACTGGTAGATGATACCCATATTTACGTTGGCGACTATACGATGTTCGGCCCCAACGTGACAATTGCAACCGCGGGCCATCCGATTTTGCCATCATTGCGCGAACAAGCTTATCAGTACAATATGCCAGTTCAT…
LPJBC5.0.AOI_01	29492	orf00006	orf00006	1344	2498	-	32223	33377	+	Quinolone resistance protein NorA OS=Staphylococcus aureus (strain MRSA252) OX=282458 GN=norA PE=3 SV=1		Species='-'<br>match=23.567%|Evalue=2.24e-05<br>UniRef:<a href=http://www.uniprot.org/uniprot/sp|Q6GIU7|NORA_STAAR>sp|Q6GIU7|NORA_STAAR</a>	MQPRLTTTISILSLSTVTGITTVITGIIPQLKRTFPTVPTTLIEWLVTIANCSALITLLLNPRLTSRWGLRPIVISGLLISAIMGLIPAITTNFTVIMVSRLGLGLGVGLFSPHAISLLTHSFTGDLRARLLGYQTGLSALGNAILLGLAGLLISLSWHAVFWLYGLLVIVAGGVAWFVPEPTVPSTTTNHARTEKTQLPRHQWTLLGLTFITYLLIWGVQLKLPSYFSARHFGNAATINLTLAAMNIGGLLAGLTFGYLYRYLHRFTLTLGYAGAAISVLVLWLASNATVAIGAAVFFNFIYSYTGPYLVFTSNTGLDTIQVNVLSSYLTIATIISAFFAPLVWNSLGQLGPQTLTANVLIWIMLILGGLALITGSHHPRKEV	ATGCAGCCACGGTTGACCACCACCATCAGTATTCTTAGCCTCTCCACTGTAACAGGCATCACTACCGTTATTACAGGAATCATTCCCCAGCTCAAACGGACCTTTCCCACCGTCCCGACTACGCTGATTGAATGGCTCGTCACCATCGCCAACTGTAGCGCATTGATTACTTTGTTACTCAACCCCCGATTAACAAGCCGGTGGGGATTACGGCCAATCGTGATTAGTGGACTCTTGATCAGCGCCATCATGGGACTGATTCCCGCTATCACGACTAACTTTACCGTAATCATGGTCAGTCGGCTCGGATTAGGATTAGGCGTCGGCCTCTTTTCACCACATGCCATCAGTTTGTTGACCCACAGCTTTACAGGTGATTTACGGGCCCGACTGTTAGGT…
LPJBC5.0.AOI_01	29492	orf00009	orf00009	2502	3293	-	31428	32219	+	5-amino-6-(5-phospho-D-ribitylamino)uracil phosphatase YbjI OS=Escherichia coli (strain K12) OX=83333 GN=ybjI PE=1 SV=3		Species='-'<br>match=40.909%|Evalue=9.26e-64<br>UniRef:<a href=http://www.uniprot.org/uniprot/sp|P75809|YBJI_ECOLI>sp|P75809|YBJI_ECOLI</a>	MIKLMATDMDGSFLRDDMTYDEAQFALLYQQLQLRGVRFVIASGNQYFQLKSFFKDYPEMIYLAENGAYIRDADHVYALNAFQPDAIQTILNKIQTIPDLKLLVCGAKSAYILTTTNPEHVAQMRHYYHHLAVVESYDQLDDDIMKFAITCPPERTTAIVTQLRELLTGIAEPTSSGHGDIDIIQPGMNKAAGLAQLGQVLGIDLADMAAFGDGGNDLEMLREVGCGVAMANAQPAVTAVANATTGTNQEQGVLQWIKNWLEA	ATGATTAAATTAATGGCAACTGATATGGATGGCAGCTTTTTGCGTGACGACATGACTTACGACGAAGCTCAATTTGCACTGCTTTATCAACAATTACAACTACGGGGCGTACGGTTCGTGATTGCAAGCGGCAATCAATATTTCCAACTCAAGTCCTTCTTCAAGGACTATCCTGAGATGATCTACCTTGCTGAAAATGGGGCTTATATCCGCGATGCCGACCACGTTTACGCACTTAACGCCTTTCAGCCAGACGCAATCCAGACGATTCTGAATAAGATTCAAACCATCCCGGATTTAAAGCTACTGGTTTGCGGTGCCAAAAGTGCCTACATCCTAACGACCACTAATCCTGAGCACGTGGCGCAAATGCGACATTATTATCATCACTTAGCCGTC…
LPJBC5.0.AOI_01	29492	orf00012	orf00012	3364	4272	-	30449	31357	+	HTH-type transcriptional activator RhaR OS=Salmonella arizonae (strain ATCC BAA-731 / CDC346-86 / RSK2980) OX=41514 GN=rhaR PE=3 SV=1		Species='-'<br>match=28.302%|Evalue=1.99e-15<br>UniRef:<a href=http://www.uniprot.org/uniprot/sp|A9MI63|RHAR_SALAR>sp|A9MI63|RHAR_SALAR</a>	VRFYKILKRGLVMKILHETVQTIPRLPFKYYEHDPLTDINVAPHWHQGIELNYLVSGTTLKFVTDGQTNEYRPGDLWTTNRRVVHSASGPTEVDWVEFGIIIDDDFLQTQIPASANWQLTLNGAASSKTHPQAYADVRQQLVTIHDLLTTPTTDLLRLQILSHFYQLLVTLGQTFTVPLTATTVSPNLTLTDTVMTAINQHYAEPIDGNTLAEQFHVSLTTLNQQFNANVQLSVNRYLRLIRLMNARRLLLETDHKIEYIAMQCGFPNSKTFNRNFKSWKGMTPTDYRQAYARYHRIDTSCL	GTGCGATTTTACAAAATCTTGAAGCGAGGTTTAGTGATGAAAATCTTACACGAGACGGTCCAGACAATTCCCCGCCTCCCCTTTAAATATTACGAACATGATCCATTGACTGATATCAACGTTGCCCCACACTGGCACCAAGGGATTGAGTTAAATTATCTCGTCAGCGGTACGACCTTAAAATTCGTCACCGATGGACAGACGAATGAATATCGGCCTGGTGACCTTTGGACTACTAATCGACGCGTGGTTCACAGCGCTAGTGGGCCCACCGAAGTTGACTGGGTAGAGTTCGGCATCATCATTGACGACGATTTCTTACAAACTCAAATTCCGGCAAGTGCGAACTGGCAATTGACATTGAACGGCGCGGCCTCATCGAAAACTCACCCACAAGCC…
LPJBC5.0.AOI_01	29492	orf00013	orf00013	4396	5211	+	29510	30325	-	Sugar phosphatase YidA OS=Shigella flexneri OX=623 GN=yidA PE=3 SV=1		Species='-'<br>match=36.900%|Evalue=2.72e-50<br>UniRef:<a href=http://www.uniprot.org/uniprot/sp|P0A8Y7|YIDA_SHIFL>sp|P0A8Y7|YIDA_SHIFL</a>	MTIKLIAIDIDDTLLDSKGQLLPSTIAAVKEAHDQGIKVVLCTGRPLAGAQHYLDALGLAGDDQYVITYNGAVIESIAGRIVAKHLVDNAHYRQLTAFGKQHHVPFNVLDADSTIYTADRDVNWVTVVQAWENKAGLLIRDPDDLPADFQIAKGVFVGEGPQLDAVEAQVKTTFGRYLYVVRAATNFLELMHTGVNKGQAVQDLAAALEIQPDEVMALGDEQNDLPMFAFAGTAVAMGNGSDIAKAHADHVTATNDANGVAAAIRQWALSD	ATGACAATTAAATTAATTGCGATTGATATTGATGACACGCTTCTGGATTCAAAGGGGCAATTATTACCAAGTACGATTGCGGCAGTTAAGGAAGCCCACGACCAAGGGATTAAGGTGGTTTTGTGTACCGGCCGGCCACTTGCTGGGGCGCAACATTATTTAGATGCGTTAGGCCTTGCTGGTGATGACCAGTACGTGATTACGTATAACGGTGCTGTAATCGAGAGCATTGCTGGCCGGATCGTCGCCAAACATTTAGTGGATAATGCGCACTATCGGCAATTAACCGCGTTTGGAAAACAACATCACGTGCCCTTTAACGTGCTCGATGCGGACAGTACGATCTATACAGCTGACCGCGATGTTAACTGGGTCACAGTTGTACAGGCGTGGGAAAAC…
LPJBC5.0.AOI_01	29492	orf00015	orf00015	5704	6111	+	28610	29017	-	Branched-chain amino acid transport system carrier protein OS=Lactococcus lactis subsp. cremoris (strain MG1363) OX=416870 GN=brnQ PE=3 SV=1		Species='-'<br>match=52.542%|Evalue=4.30e-34<br>UniRef:<a href=http://www.uniprot.org/uniprot/sp|A2RJ04|BRNQ_LACLM>sp|A2RJ04|BRNQ_LACLM</a>	MRTTLNGGETTMQITRKLTIKHYIIIGSMLFGMFFGAGNLIFPIHLGQLAGANWLTAGWGFLLTGTLLPLLGIIAISVTHSSGIYELARPIGKRYATIFMVLTCATLGPLFATPRTATTPFQIGIASHVSSAQAY	ATGAGAACGACGCTTAACGGAGGAGAGACGACTATGCAAATAACGCGAAAATTAACAATCAAACATTACATCATTATTGGATCAATGCTCTTTGGGATGTTTTTTGGGGCTGGCAACTTGATTTTCCCAATTCACTTAGGGCAGCTAGCGGGGGCCAATTGGTTGACAGCTGGTTGGGGATTCTTGCTGACAGGGACACTATTGCCACTGTTAGGAATTATCGCCATCAGTGTGACGCACAGTAGTGGGATTTATGAGCTAGCGCGGCCAATTGGTAAACGCTACGCGACGATTTTTATGGTACTGACTTGTGCGACTTTGGGACCCTTGTTCGCGACGCCGCGGACAGCCACTACGCCGTTTCAAATTGGCATCGCTAGCCATGTGAGTTCGGCACAG…
LPJBC5.0.AOI_01	29492	orf00017	orf00017	6189	7103	+	27618	28532	-	Branched-chain amino acid transport system carrier protein OS=Lactococcus lactis subsp. cremoris (strain MG1363) OX=416870 GN=brnQ PE=3 SV=1		Species='-'<br>match=47.297%|Evalue=5.47e-64<br>UniRef:<a href=http://www.uniprot.org/uniprot/sp|A2RJ04|BRNQ_LACLM>sp|A2RJ04|BRNQ_LACLM</a>	LLNPAFLILLALIFGIAFSRPLGTTNATPTAAYQHGAFLNGFLQGYNTMDALAALLFGIAVVTTIRGLGQRDAGAIAKTAAKSSLLSISLEAVIYLGLIWIGATSLSQFKLSADGGIAFGQIANAFMGTPGAIVLAIMATLTCLTTAVGLATSFAEALHAKFPKISYRAWNRLACGASFLIANIGLDQIIAWSTPMLMFLYPLAITLIILAIASPLFHRDPLVYRWTTALTLIPAFIDGLGAAPALITRLGWVQTILAWDQRYLPLAKLGFDWALPAIIGLLIGLGWHYARRFQNAHAYKMSQD	TTGTTAAACCCAGCTTTTCTGATTTTGCTCGCCTTAATTTTTGGGATTGCCTTCAGCCGGCCGTTAGGGACCACGAATGCGACACCGACCGCGGCCTACCAACACGGCGCGTTCTTGAACGGCTTTTTGCAAGGGTATAATACGATGGATGCGTTAGCTGCCTTGTTGTTCGGAATTGCAGTTGTCACCACGATTCGGGGCCTTGGTCAACGGGATGCCGGAGCGATTGCTAAGACGGCCGCCAAGTCTAGTTTGTTGAGTATTAGTTTAGAAGCAGTCATTTATCTTGGCCTGATCTGGATTGGCGCGACGTCGTTATCGCAATTTAAGTTGTCTGCGGATGGTGGCATTGCCTTTGGTCAGATTGCCAATGCTTTTATGGGCACGCCGGGTGCGATT…
LPJBC5.0.AOI_01	29492	orf00020	orf00020	7136	8332	+	26389	27585	-	Na(+)/H(+) antiporter OS=Enterococcus hirae OX=1354 GN=napA PE=1 SV=1		Species='-'<br>match=50.133%|Evalue=3.34e-118<br>UniRef:<a href=http://www.uniprot.org/uniprot/sp|P26235|NAPA_ENTHR>sp|P26235|NAPA_ENTHR</a>	MGEHMDFLGILCLLILATTLAGHFAHRAGIPAVIGEILVGVILGPALLNWVHLTTLVQTFSDIGVVVLMFIGGLESNLALLRKYLRPAIIVAIIGVIFPVVIMGLASRFFQFSWFESLFIGVIFSATSVSISVEVLKEFKVLDTKEGATILGAAVADDIIGVILLSIMIAMMGGQSGVAQTNLGIVLLEQVGFFIGVFIVIKWVAPYLMRLSDHLLMAASPTIMAIIICLALAWLAELVGLSGAIGAFFAGVAIAQTDYQHVVDVSIEPVGYTTFIPLFFVSVGLNMTFKGVWQSLPFIVVMTVLGVLTKLWGCGLGAKLNGFSRHSNYLVGAGMISRGEMALITAQIGFSAHLLSNDYYSDIILVIIVVTMIAPFVLKNAIHRAGQVTATHSIIEEH	ATGGGTGAGCACATGGATTTTTTGGGAATACTTTGTTTGTTGATTTTGGCGACAACCCTCGCTGGGCACTTTGCTCACCGTGCGGGGATTCCTGCCGTGATTGGTGAGATTCTGGTCGGGGTGATATTAGGGCCGGCACTACTTAACTGGGTCCATTTAACGACTTTAGTTCAAACGTTCTCAGATATTGGGGTCGTGGTACTGATGTTTATCGGTGGACTGGAAAGCAACTTAGCACTTTTACGTAAGTATTTACGCCCTGCCATTATCGTGGCTATTATTGGAGTGATCTTTCCAGTCGTTATTATGGGGCTTGCGAGTCGCTTCTTTCAGTTTAGCTGGTTTGAATCACTGTTTATCGGTGTCATCTTTTCAGCCACGTCGGTTTCGATTTCCGTG…
LPJBC5.0.AOI_01	29492	orf00022	orf00022	8717	8920	+	25801	26004	-				MEEIISFEFSNGSKLLDSNVYEYKVGKEGTIKIDFPDSNGFVAVHKNNTETAYIKAPYMKFCTGRHA	ATGGAAGAAATTATATCTTTTGAATTTTCTAATGGTTCGAAACTTTTAGATAGTAATGTCTATGAATATAAAGTAGGTAAAGAAGGGACTATTAAAATAGACTTTCCAGATAGTAATGGCTTTGTAGCTGTTCATAAAAATAATACTGAAACAGCATATATTAAGGCCCCTTATATGAAATTTTGCACAGGTAGACATGCC
LPJBC5.0.AOI_01	29492	orf00023	orf00023	9155	9307	-	25414	25566	+				MLNKTINIIKKYPVRSLLVALIVVFAIYVISDPSIISSFNQGLSDGAAGR	ATGCTCAATAAAACAATAAACATAATTAAGAAATACCCAGTGAGAAGCTTGCTGGTAGCGCTTATTGTCGTTTTCGCAATCTATGTGATTAGTGATCCTTCAATCATTAGCTCATTTAATCAAGGGCTTAGTGATGGGGCTGCTGGGCGA
LPJBC5.0.AOI_01	29492	orf00025	orf00025	9332	10000	-	24721	25389	+	Putative bacteriocin Immunity protein		Species=| | <br>match=32.022%|Evalue=2.56e-20<br>UniRef:<a href=http://www.uniprot.org/uniprot/YP_395178.1>YP_395178.1</a>	VIEIDFKEKYYPLVLVLFVAGYMGAIFLNIYFDWLAMLTAGIISLVMLYGFSNLKLFFQPLPSPKWRIVVKYVLLLLVLEVTAIVVIAIINSHALLSFHNTTLTTSSTGRDYPLIERVWIAFTLLVSLVGEEVGMASISLPLIRLLSQTQLKKYAWPIINVLGCIVFACLHLPHYHFNWIYPLIVGITRYPITASWRSANTLRSGIYVHWISDAVLIIGTLI	GTGATAGAAATTGATTTCAAAGAAAAATATTACCCGCTAGTGTTAGTGCTCTTTGTGGCTGGTTATATGGGTGCGATCTTTCTTAATATTTATTTTGATTGGTTAGCAATGCTTACAGCCGGAATAATTAGTTTAGTCATGCTATATGGTTTTTCTAACTTAAAACTGTTTTTTCAACCGTTACCCTCGCCAAAGTGGCGCATAGTAGTTAAGTATGTGCTTTTATTGCTTGTTCTGGAAGTCACTGCGATTGTGGTTATAGCTATCATTAATTCGCATGCTTTATTGTCATTTCACAATACAACATTGACAACTAGTTCAACTGGGCGAGATTATCCTTTAATTGAAAGAGTATGGATAGCCTTCACGCTACTAGTATCACTAGTTGGTGAGGAAGTC…
LPJBC5.0.AOI_01	29492	orf00026	173.2;Plantaricin_K	9997	10170	-	24551	24724	+	ComC; Bacteriocin_IIc; 173.2;Plantaricin_K	<a href=http://pfam.xfam.org/family/PF03047>PF03047</a>; <a href=http://pfam.xfam.org/family/PF10439>PF10439</a>;	NA; Bacteriocin class II with double-glycine leader peptide; Evalue=8.68e-39 match=100.000%;	MKIKLTVLNEFEELTADAEKNISGGRRSRKNGIGYAIGYAFGAVERAVLGGSRDYNK	ATGAAAATTAAATTAACTGTTTTAAATGAATTTGAAGAATTAACTGCTGACGCTGAAAAGAATATTTCTGGTGGCCGTCGGAGTCGTAAAAATGGAATTGGATACGCTATTGGTTATGCGTTTGGCGCGGTTGAACGGGCCGTGCTTGGTGGTTCAAGGGATTATAATAAG
LPJBC5.0.AOI_01	29492	orf00027	172.2;Plantaricin_J	10201	10368	-	24353	24520	+	172.2;Plantaricin_J		Evalue=3.37e-38 match=100.000%;	MTVNKMIKDLDVVDAFAPISNNKLNGVVGGGAWKNFWSSLRKGFYDGEAGRAIRR	ATGACTGTGAACAAAATGATTAAGGATTTGGATGTAGTAGATGCATTTGCACCTATTTCTAATAATAAGTTGAACGGGGTTGTTGGGGGAGGCGCTTGGAAAAATTTCTGGTCTAGTTTAAGAAAAGGATTTTATGATGGCGAAGCTGGCAGAGCAATCCGTCGT
LPJBC5.0.AOI_01	29492	orf00031	orf00031	11230	11430	+	23291	23491	-	P71462_LACPL Immunity protein PlnM		Species=| | <br>match=100.000%|Evalue=2.00e-41<br>UniRef:<a href=http://www.uniprot.org/uniprot/P71462>P71462</a>	MLERITGFIIICFAIWQIYTAYLAFKQVKQVGNKSTSPFIALGVWSGLSFGILMVAFGIALAFNAI	ATGCTTGAAAGAATTACAGGATTTATTATTATATGTTTTGCTATTTGGCAAATTTATACTGCCTATTTAGCATTTAAACAGGTAAAGCAGGTTGGCAACAAAAGTACTTCACCCTTTATTGCGTTGGGTGTCTGGTCAGGATTATCTTTTGGTATTTTGATGGTTGCGTTTGGAATTGCATTGGCATTTAATGCGATT
LPJBC5.0.AOI_01	29492	orf00032	174.2;Plantaricin_N	11558	11725	+	22996	23163	-	Bacteriocin_IIc; 174.2;Plantaricin_N	<a href=http://pfam.xfam.org/family/PF10439>PF10439</a>;	Bacteriocin class II with double-glycine leader peptide; Evalue=1.41e-36 match=100.000%;	MKSLDKIAGLGIEMAEKDLTTVEGGKNYSKTWWYKSLTLLGKVAEGTSSAWHGLG	ATGAAAAGTTTAGATAAAATTGCCGGGTTAGGTATCGAAATGGCAGAAAAAGATTTGACTACCGTTGAAGGTGGAAAAAACTATTCTAAGACATGGTGGTACAAGAGCCTTACATTGCTGGGAAAGGTAGCAGAGGGAACTTCGAGTGCATGGCATGGTTTAGGT
LPJBC5.0.AOI_01	29492	orf00033	GlyS	11843	13048	+	21673	22878	-	PlnO	TIGR04195;PF00535	Species=Lactobacillus plantarum | II | <br>match=99.252%|Evalue=0.0<br>UniRef:<a href=http://www.uniprot.org/uniprot/P71464_LACPL>P71464_LACPL</a>	MIKFKERGNVSFSNFRLKEHQCDYEPIIGLIMVKNQERRILQTLESIVNICDQIIMVDTGSSDNTVAIVESNYNSVLIKHVDWKEDYAAMRNKCLTFVPNDTWVLFVDSDEIFSKEYNSEEIKSFLYEVVDCKRFPNQDKICTVKQMQPDRPTYVRPERFVKKTETLYYFGYVHEEPRTKRTEKLVKIDTDLELMNNGLTKGEYAKFNKQQRYAMLLKKNIALEPDNPRWTSLISPIDIQLGLFEHDKYVEKLKKEILKDIHGDITENNVKQGEYLNYLLERYCIELVHSENMELASKYIKFSKKKFPYDVTFIVLEMTIFFTSLEQASLRELKKIIDFTNNTDFNIIDSESEGSEDALSAVVIKLLLLVEKFDQAKAVYKTISDPIAKELLNDEKKIL…	ATGATTAAATTTAAAGAACGGGGAAATGTTTCATTTAGCAATTTCAGGCTGAAGGAGCATCAGTGTGATTATGAACCGATTATTGGATTAATAATGGTTAAAAATCAAGAAAGGCGGATACTGCAAACGCTAGAATCAATTGTGAACATCTGTGATCAAATAATAATGGTTGATACAGGCTCTAGCGATAACACTGTTGCAATTGTAGAAAGTAATTATAACAGTGTGTTAATAAAGCATGTAGACTGGAAAGAAGATTATGCAGCCATGAGAAATAAATGTCTAACCTTTGTTCCAAATGATACTTGGGTTTTGTTTGTAGATTCTGATGAAATATTTTCTAAAGAATATAATTCAGAAGAAATAAAATCCTTTTTATATGAAGTTGTAGATTGTAAA…
LPJBC5.0.AOI_01	29492	orf00035	orf00035	13079	13816	+	20905	21642	-	P71468_LACPL PlnI (Immunity protein PlnI, membrane-bound protease CAAX family)		Species=| | <br>match=29.861%|Evalue=2.20e-06<br>UniRef:<a href=http://www.uniprot.org/uniprot/P71468>P71468</a>	LKNNDIITKIAICFVLVPIVLIVLPYLISPIISEKYGQMTVDLIIFLVAIVLSQNIWHIKISFLSLKKPLSQLCQLIPSILFLLFTRFSTLSSMSFRLIDARIILTVLFIALAEESVYRGLLIPLSLVFTKNKQYTAIVISGVGFALAHLVNIVNSPWSIVMLQMLIVFASGLLWGTLYLKTNNLSLTIMLHFLDDLPLFLMKETSELVTPTRPQLISAIMAYLIVVGIITFLQVEGLHLWKLKK	TTGAAAAATAACGATATAATAACTAAAATTGCGATTTGTTTTGTTCTTGTACCTATCGTGTTGATAGTTTTACCATATCTAATTAGTCCGATAATTTCCGAAAAGTATGGACAAATGACAGTGGATTTAATTATTTTTTTGGTTGCAATAGTTTTGAGTCAAAATATCTGGCATATAAAGATAAGCTTTTTAAGCTTAAAGAAGCCTTTGAGTCAATTATGCCAGTTAATACCGAGCATTTTATTTTTGTTATTTACTCGATTTAGCACACTTAGCTCAATGTCTTTTCGCTTGATAGATGCACGAATCATACTGACGGTACTATTTATTGCATTGGCAGAAGAAAGTGTGTACAGAGGCCTATTAATTCCGTTAAGCTTAGTTTTCACAAAAAACAAG…
LPJBC5.0.AOI_01	29492	orf00037	orf00037	14185	14358	+	20363	20536	-				MKLNRDFYKAYSFWLGVLAVIGLVGDVLLKYNTAVSPWIMILIAIYLFLRAFTSKRK	ATGAAATTGAACCGCGATTTTTATAAAGCATATTCTTTTTGGCTAGGGGTGTTAGCTGTGATTGGTCTTGTAGGAGATGTTTTATTAAAGTACAATACCGCGGTTAGCCCGTGGATAATGATATTAATTGCAATCTATTTATTTTTGAGAGCCTTTACAAGTAAGAGAAAA
LPJBC5.0.AOI_01	29492	orf00038	167.2;Plantaricin_A	14685	14840	+	19881	20036	-	Antimicrobial17; Bacteriocin_IIc; 167.2;Plantaricin_A	<a href=http://pfam.xfam.org/family/PF08129>PF08129</a>; <a href=http://pfam.xfam.org/family/PF10439>PF10439</a>;	Alpha/beta enterocin family; Bacteriocin class II with double-glycine leader peptide; Evalue=1.82e-30 match=100.000%;	VIIMKIQIKGMKQLSNKEMQKIVGGKSSAYSLQMGATAIKQVKKLFKKWGW	GTGATTATTATGAAAATTCAAATTAAAGGTATGAAGCAACTTAGTAATAAGGAAATGCAAAAAATAGTAGGTGGAAAGAGTAGTGCGTATTCTTTGCAGATGGGGGCAACTGCAATTAAACAGGTAAAGAAACTGTTTAAAAAATGGGGATGG
LPJBC5.0.AOI_01	29492	orf00041	orf00041	15031	16359	+	18362	19690	-	Bacteriocin production related histidine kinase		Species=Lactobacillus acidophilus | | <br>match=26.829%|Evalue=1.35e-16<br>UniRef:<a href=http://www.uniprot.org/uniprot/Q5FLE3_LACAC>Q5FLE3_LACAC</a>	LVEISIFDSVIQSFFIYLGIILVYNFIFSNTNIKRIIYSLILLLVLSLVGAILDDTTSLILVLGAIIKEKCQPKINYYHLNVFLMLISSQIVILALASYLSRGFLYIYLDADKISGLSEYGDLFIGIEIIVMYIIGFLVFNLVYKMVRRYTGSFDISDDERINRHLFIILLAFFGSIEMLLFISNFQGVTATIQLTLLLTFVLMLGLISWQTLETIRVYAWQKKIAAEKLQNKQLNDYLKSVEHQYLELRKFKHDYKNLIASLNTQDNISEIKDYLTDYTQSGEFRASLNDGSIASVQHLKNEILRGLVVQKFFYAKQCRVKLTIEIANTDFILSHGVTVAVRIIGNLLDNAIEQAQKMTDKIVTVAFNEIDNTAEIAISNPIDSDFNQHQIFETGYST…	TTGGTTGAAATCAGTATCTTCGATAGCGTTATTCAATCGTTTTTCATTTATCTTGGCATTATCTTGGTATATAACTTCATCTTCAGTAATACGAACATTAAAAGAATCATTTATTCGTTGATTTTATTACTAGTGCTGTCCTTAGTAGGAGCTATCTTGGATGACACTACATCGCTAATTTTGGTTTTGGGGGCAATTATTAAGGAAAAGTGCCAACCAAAAATAAATTATTATCATCTAAATGTATTCTTAATGTTGATTTCTAGTCAGATAGTAATTTTAGCTTTGGCTTCTTATTTAAGTAGAGGATTTCTGTATATCTACTTAGATGCCGATAAAATTTCTGGCTTGTCGGAGTATGGTGATTTATTCATTGGTATTGAAATTATTGTGATGTAT…
LPJBC5.0.AOI_01	29492	orf00042	orf00042	16435	17103	+	17618	18286	-	Response regulator PlnC, activator	PF00072	Species=| | <br>match=99.550%|Evalue=4.09e-163<br>UniRef:<a href=http://www.uniprot.org/uniprot/Q48829_LACPL>Q48829_LACPL</a>	MIKEYDMQLVVATGDLQELMNNVMNSKEGLFFLDMEIGEQTQAGLNLADEIRQQLPCPQIVFITTHEELSFLTLERRIAPLDYILKEQGLDDIKQKIVKDIDATQTILKTETVQHKDILGYKIGTRFFSVPINDVIMLSTNKERPGSIRLTAKNKVADFPGNLNSFENKYSQFFRCDKSSLVNIDYVDSYDYQKKELTMIDNIKCSVSYRKSRELNKILKKK	ATGATTAAAGAATATGATATGCAGTTGGTGGTGGCGACAGGAGATTTACAAGAGTTAATGAATAATGTTATGAATTCTAAAGAAGGGCTGTTTTTCTTGGATATGGAAATTGGGGAACAAACTCAGGCCGGGTTGAATTTAGCAGATGAAATTCGGCAGCAGTTACCTTGTCCACAAATTGTATTTATTACAACTCATGAAGAGTTATCTTTTTTGACACTGGAGCGGCGGATTGCACCGTTGGATTATATTTTGAAAGAACAAGGCCTTGATGATATTAAGCAAAAAATAGTTAAGGATATTGATGCAACTCAAACTATTCTCAAGACAGAAACTGTGCAGCATAAGGATATTTTAGGTTATAAAATCGGAACGCGTTTCTTTTCAGTTCCTATTAAT…
LPJBC5.0.AOI_01	29492	orf00043	orf00043	17222	17965	+	16756	17499	-	response regulator PlnD	PF00072	Species=Lactobacillus plantarum] | | <br>match=99.190%|Evalue=0.0<br>UniRef:<a href=http://www.uniprot.org/uniprot/CAA64207.1>CAA64207.1</a>	LFPIYLYEDNAEQRDNYCKTVNNTIMINEFAMELRVATDDQKIILADLNQQQDGLFFLDMEIGEDKQTGLELASRIRATIPLAKIVFITTHDELSFVTLERRIAPLDYILKDQSADLITQRIIKDINVVQNELKKTNSQRKDVFNYKLGTRYFSLALDDVILLSTSKLRPGSVQLHAINKVAEFPGNLNALEEKYPQFFRCDKSSLVNLNHLRSFDYKEKELLLDGEIRCKASFRKSRELNKLLRDN	TTGTTTCCAATTTATTTATACGAGGATAATGCTGAGCAAAGAGATAATTATTGTAAGACCGTCAATAATACAATTATGATTAATGAGTTTGCAATGGAGCTTAGGGTTGCAACGGATGATCAAAAAATAATTCTAGCAGATTTGAATCAACAACAAGATGGCCTTTTCTTTTTGGATATGGAAATTGGTGAGGACAAACAGACTGGACTTGAATTAGCCAGTCGAATTCGGGCAACGATACCATTGGCTAAAATAGTTTTCATTACAACACACGATGAGCTATCGTTTGTAACTCTGGAACGGCGGATTGCACCGTTGGATTATATTTTGAAAGACCAGTCTGCTGACCTAATTACGCAAAGGATTATTAAGGACATCAATGTAGTACAGAACGAATTA…
LPJBC5.0.AOI_01	29492	orf00048	orf00048	18270	19061	-	15660	16451	+	P71468_LACPL PlnI (Immunity protein PlnI, membrane-bound protease CAAX family)		Species=| | <br>match=100.000%|Evalue=0.0<br>UniRef:<a href=http://www.uniprot.org/uniprot/P71468>P71468</a>	MGGILTMPLIKVIITAIYYLIVLFLMNPLTDIMGIKDGPFQFILTESIILIAIIILNRRYVKQPIHWLPVNIMSILKKNSLPLSLAIIFLLIFFRNHMYQFLISLLLSLIVAITEEYAFRGMIFRTLLALNLKKFATLQATIASMMTASLIFAAMHLVNLLSQPVWSVLCQVLYVIGLGILLAAIYLKTGSLLAAISVHWLIDFSSFYSQGIDPTQSPINGPMEALLKGLFLNILFIGIATFILSSKHWKLLSILNIEDKIDE	ATGGGGGGAATTTTAACTATGCCATTAATAAAAGTAATAATCACAGCTATTTACTACCTAATAGTGCTCTTTTTAATGAATCCTTTGACTGATATTATGGGAATAAAAGACGGACCCTTTCAATTCATATTAACTGAATCTATTATATTAATCGCGATAATCATTCTGAATAGGCGATATGTTAAGCAACCTATCCACTGGCTACCCGTTAATATCATGTCAATATTAAAGAAGAATAGTCTGCCTTTGAGCCTAGCAATAATATTTCTACTTATTTTCTTTCGAAACCACATGTATCAATTTTTAATCTCATTATTACTTTCGTTGATTGTAGCGATAACTGAAGAATACGCTTTTCGTGGCATGATATTCAGAACGCTTTTAGCACTAAACCTTAAA…
LPJBC5.0.AOI_01	29492	orf00051	171.2;Plantaricin_F	19142	19300	-	15421	15579	+	ggmotif; Lactococcin; Bacteriocin_IIc; 171.2;Plantaricin_F	<a href=http://pfam.xfam.org/family/></a>; <a href=http://pfam.xfam.org/family/PF04369>PF04369</a>; <a href=http://pfam.xfam.org/family/PF10439>PF10439</a>;	NA; Lactococcin-like family; Bacteriocin class II with double-glycine leader peptide; Evalue=3.59e-36 match=100.000%;	MKKFLVLRDRELNAISGGVFHAYSARGVRNNYKSAVGPADWVISAVRGFIHG	ATGAAAAAATTTCTAGTTTTGCGTGACCGTGAATTAAATGCTATTTCAGGTGGCGTTTTCCATGCCTATAGCGCGCGTGGCGTTCGGAATAATTATAAAAGTGCTGTTGGGCCTGCCGATTGGGTCATTAGCGCTGTCCGAGGATTCATCCACGGA
LPJBC5.0.AOI_01	29492	orf00053	170.2;Plantaricin_E	19325	19495	-	15226	15396	+	170.2;Plantaricin_E		Evalue=3.77e-38 match=100.000%;	MLQFEKLQYSRLPQKKLAKISGGFNRGGYNFGKSVRHVVDAIGSVAGIRGILKSIR	ATGCTACAGTTTGAGAAGTTACAATATTCCAGGTTGCCGCAAAAAAAGCTTGCCAAAATATCTGGTGGTTTTAATCGGGGCGGTTATAACTTTGGTAAAAGTGTTCGACATGTTGTTGATGCAATTGGTTCAGTTGCAGGCATTCGTGGTATTTTGAAAAGTATTCGT
LPJBC5.0.AOI_01	29492	orf00055	LanT	19762	21912	+	12809	14959	-	Bacteriocin ABC-transporter, ATP-binding and permease protein PlnG	PF00005;PF03412	Species=Lactobacillus plantarum | | T<br>match=99.581%|Evalue=0.0<br>UniRef:<a href=http://www.uniprot.org/uniprot/Q88ZC2_LACPL>Q88ZC2_LACPL</a>	MHWRNYVAQVDEMDCGVAALAMILKNYGSTTSLAYLRNIAKTSLEGTTALGLVKTAEKLGFETKAIQADMSLFEVQDLPLPFIVHVTKNGDLQHFYVVVKTSKTHVVIADPDPTVAVISMSKERFESEWSGVALFFAPKSEYKPVKQDKGSLWGFIPSLLKQRRLVINIVLAAVLITIISICGSYFLQAVIDTYIPNNMHSTLAVVAIGLIVFYTFQAIFTYAQKFLLAVLGQRLSIEIILGYIRHVFELPMSFFATRRTGEIVSRFTDASKIIDALASTIGSLFLDVSIVIIMGAILVIQNMTLFWITLLSLPIYAVVILAFNKSFERLNQKEMESNAILSSAIIEDLHGIETVKALNGETERYQKIDSEFVDYLRKSLAYLKADTLQQALKLFIQLV…	ATGCATTGGAGAAACTATGTTGCGCAAGTTGACGAGATGGACTGTGGGGTCGCAGCTTTAGCAATGATTTTGAAAAATTATGGTTCGACAACATCATTGGCCTATCTAAGAAATATTGCTAAAACGAGTTTAGAAGGGACTACGGCATTAGGATTAGTAAAAACGGCCGAAAAGTTAGGTTTTGAAACCAAAGCAATTCAAGCAGATATGAGTCTTTTCGAGGTACAAGATTTACCATTGCCATTCATTGTGCATGTTACCAAAAATGGGGATCTACAGCATTTTTATGTCGTTGTAAAAACCTCGAAAACGCATGTCGTGATTGCTGATCCGGACCCAACAGTTGCGGTTATCAGTATGTCAAAGGAACGGTTTGAAAGCGAATGGTCCGGAGTTGCC…
LPJBC5.0.AOI_01	29492	orf00056	HlyD	21928	23304	+	11417	12793	-	Accessory factor for ABC-transporter PlnH	PF13437	Species=Lactobacillus plantarum | | T<br>match=100.000%|Evalue=0.0<br>UniRef:<a href=http://www.uniprot.org/uniprot/P71472_LACPL>P71472_LACPL</a>	MRKDLLESGEFYGIRFQNFSTLLIIPVTLLLIGTILFSLVAKREIVINGTGTVQPTGTVPVIQATVNSAIKKNYLVEGARVKKGQKLLVYTNVFNRNKLREDNVSKRQLQRQVTALDHFKDGINTDSDVFPTTDEFGYRELLQSYLKQRQIYLTENQMLAAKSSAASTKKATLTKTAQQVVSNTKTNLDAYQALYNAVANGSKYANSAKYGSVFNEYVAKSKEANNANDKKEVKSATLADIQQQIDTLQDSLSSAKVQLEELQDFDDTKYSVETNNTKLAMLKNDQLSEVAEKRMKAEQDLRTVKADIDSLTTQSKSYTIKATKAGVLHVADNYRGAKYVSSGAEIAKILPIIKQQRRVNVKLYISTADISSVKVKQAIRFKVTRNVPKPIILDGVVTK…	ATGAGAAAAGACCTGCTCGAAAGTGGCGAGTTTTACGGGATTCGGTTTCAAAATTTTTCAACATTACTAATTATTCCAGTGACGCTATTGTTAATTGGTACGATTCTGTTTTCACTCGTAGCGAAGCGCGAGATTGTTATTAATGGTACCGGAACTGTTCAACCGACCGGAACGGTTCCGGTGATTCAAGCGACTGTCAATAGTGCCATCAAAAAGAATTATTTAGTTGAAGGTGCGCGAGTGAAGAAGGGTCAAAAGCTATTAGTTTATACTAACGTTTTTAATCGCAATAAATTACGCGAAGATAATGTCAGCAAACGGCAATTGCAACGCCAAGTAACAGCCTTGGATCATTTTAAAGATGGCATCAATACTGACAGTGATGTTTTTCCAACGACC…
LPJBC5.0.AOI_01	29492	orf00059	orf00059	23539	24084	+	10637	11182	-	UPF0177 protein YvdC OS=Lactococcus lactis subsp. lactis (strain IL1403) OX=272623 GN=yvdC PE=3 SV=1		Species='-'<br>match=30.088%|Evalue=4.44e-04<br>UniRef:<a href=http://www.uniprot.org/uniprot/sp|Q9CE03|YVDC_LACLA>sp|Q9CE03|YVDC_LACLA</a>	MPWKLGGYIGFIGIQHELGNYQVATLKSRVNIAQLGTVIIAMLTMVVLIIVDLKLGAMLNIPETSNSRSLAWMLGEAPLPMIVSVVIFSPICEELIFRGIFFSYALTNQYNHRNYQMIAVVINSLIFASVHVDANWEPWIYYTLMGSILGTTYLLAKRDIRMNILVHMGTNLAVFALAAMS	ATGCCTTGGAAGCTTGGGGGCTATATTGGCTTTATCGGCATACAGCACGAGTTAGGCAATTACCAAGTCGCGACGTTGAAGTCCCGGGTGAACATTGCACAATTAGGGACTGTGATTATTGCGATGCTGACAATGGTCGTGCTCATTATTGTTGATCTTAAATTGGGCGCGATGCTAAATATTCCCGAGACCAGCAATTCCAGGTCGTTGGCATGGATGCTCGGTGAAGCACCGCTTCCCATGATTGTTTCGGTCGTGATATTTTCCCCCATCTGTGAGGAATTGATTTTTCGCGGTATCTTTTTCAGCTACGCGTTAACGAATCAGTATAATCACCGTAATTATCAGATGATTGCGGTTGTTATTAATAGCTTAATATTTGCAAGTGTCCATGTTGAT…
LPJBC5.0.AOI_01	29492	orf00060	orf00060	24151	24819	+	9902	10570	-				MVARLIRVFGYVLAGLGLFIFIQLPVLADGYWNWWGERPQQINIGYHWVALVVLTVGVAVVLVRCYHHYFEMPVLLGPFSWSMMGLTALVAVVVVVIQMGISGLLVSPTETQNDEIMALIHSPLGLLTLVCTNIVSPVLEELLFLGIVQNTLRRYLPVLGAIILTNAVFALGHGYQLASTVGIFITGCGFSWLVLKTKQLSTAMGCHILVNWLVTLINMMWG	ATGGTTGCTCGATTGATCAGGGTATTTGGTTATGTGTTAGCGGGTTTAGGGCTATTTATATTCATTCAATTACCGGTGTTAGCGGATGGCTATTGGAATTGGTGGGGTGAACGCCCGCAACAAATCAACATCGGTTATCATTGGGTAGCATTAGTCGTTTTAACCGTTGGTGTTGCGGTCGTACTAGTACGTTGCTATCACCATTATTTTGAGATGCCAGTCCTGTTAGGGCCTTTTTCTTGGTCAATGATGGGGCTGACTGCTTTAGTGGCAGTGGTGGTCGTGGTGATTCAAATGGGGATAAGTGGTCTGCTAGTCAGTCCAACTGAAACACAAAATGATGAAATCATGGCACTGATCCACAGTCCATTGGGGTTATTAACATTAGTGTGCACAAAC…
LPJBC5.0.AOI_01	29492	orf00062	orf00062	24906	25586	+	9135	9815	-	PlnS		Species=Lactobacillus plantarum | II | A<br>match=31.746%|Evalue=4.26e-04<br>UniRef:<a href=http://www.uniprot.org/uniprot/P71473_LACPL>P71473_LACPL</a>	MVHQNVKFISRLLLASLLAAIVMGLSTAPIDILTLKYNWITVAIFLVVYLFAIYLFYRIYLESVTNNHFKITKIAAKPSARQLVITVQAMVVMLILAAVQVKFVSDAVYSIAENVADLQALSQRSPILMALALGVFAPICEELIIRGNFFSYALAERFDQPRYQLVTVIVNGVLFGLLRGGFSWVQLSYYTVMGLVLAATYILSGRDIRVNSVVHVTANLGLMLMA	ATGGTACATCAAAACGTCAAATTTATTAGTAGATTACTACTTGCCAGTTTATTGGCAGCAATCGTGATGGGTCTTAGTACGGCGCCCATCGATATTTTAACACTCAAGTATAACTGGATAACGGTGGCGATCTTCTTGGTCGTCTACCTGTTTGCAATTTATTTATTCTATCGAATTTATCTGGAATCAGTTACTAATAATCATTTTAAGATTACGAAAATAGCTGCTAAGCCGAGCGCGCGTCAATTAGTGATTACGGTACAGGCAATGGTGGTCATGCTGATTTTGGCAGCGGTGCAAGTTAAATTTGTTAGTGATGCTGTCTATTCAATCGCGGAGAATGTTGCTGACTTGCAAGCATTGTCTCAGCGCTCACCGATATTGATGGCGTTGGCCCTG…
LPJBC5.0.AOI_01	29492	orf00063	orf00063	25671	26366	+	8355	9050	-	PlnS		Species=Lactobacillus plantarum | II | A<br>match=38.889%|Evalue=3.66e-09<br>UniRef:<a href=http://www.uniprot.org/uniprot/P71473_LACPL>P71473_LACPL</a>	VDEMLQKNLRFIGNLLIVSVLSVIIVNISSLPVYIYLITANWFTLLVSFSLYAVIIVFLYNIYKTTAELRQFDFRPWRTRLNKRALLLMVIGAVIIVALAFGYAKLTAVWHITESGNERALDLLLRKNPVAMTLDAVIFGPIAEELSFRGFFFSYVLSDQYLDREYQAATIVINGLLFGYLHSGNSLVPLAYYTLFGMVLGTIYLLSKHDIRVNSVTHMLANLGILWLVPS	GTGGATGAAATGTTACAGAAGAATTTACGGTTTATTGGTAATTTACTAATTGTGAGTGTGTTGAGTGTCATTATTGTCAATATCAGTTCCTTACCCGTGTATATTTACTTGATTACGGCCAATTGGTTTACACTGTTAGTTAGCTTCAGTTTATATGCCGTGATTATCGTTTTCTTGTACAACATCTATAAGACGACCGCGGAATTGCGGCAATTTGATTTTCGACCGTGGCGAACGCGGCTAAATAAACGGGCCTTGCTACTCATGGTGATCGGCGCAGTCATTATCGTGGCGCTTGCTTTTGGCTATGCTAAGCTGACGGCGGTATGGCACATCACTGAATCGGGTAATGAACGTGCATTAGATTTACTGTTGCGGAAAAATCCGGTAGCGATGACA…
LPJBC5.0.AOI_01	29492	orf00064	orf00064	26504	26707	+	8014	8217	-				MDEIISFEFSNGSKILDSNIYEYKVGKESVTKIDLPDSNGFVAVHKDNNKTEYIKALYMKFCTDSHV	ATGGATGAAATTATATCGTTTGAATTCTCTAATGGTTCGAAAATTTTAGATAGTAATATCTATGAATATAAAGTAGGTAAAGAAAGCGTTACTAAAATAGACTTGCCGGATAGCAATGGATTTGTGGCTGTTCATAAAGATAATAATAAAACAGAGTATATTAAGGCTCTATATATGAAATTTTGCACAGATAGCCATGTT
LPJBC5.0.AOI_01	29492	orf00066	orf00066	26802	29111	-	5610	7919	+	DNA helicase IV OS=Bacillus subtilis (strain 168) OX=224308 GN=helD PE=1 SV=1		Species='-'<br>match=34.153%|Evalue=3.76e-149<br>UniRef:<a href=http://www.uniprot.org/uniprot/sp|O32215|HELD_BACSU>sp|O32215|HELD_BACSU</a>	VATSDQEQQREQQRVDRVIEQVKERAQQTDDLLAKAHHETDVIQKNYGDNNSVNTFEVDDRIETNAELQQQKQMVERAVESEAILKRQVGVLKDLSNSPYFGRIDIQDSPDEEAERLYIGTASFVDAEQNFLVYDWRAPISSVYYNGTLGQVQYQTPAGQQTTELIKKRQFQINHGQIKNMFDTNETVGDEILQAVLGEQNDAYMQNIVATIQKEQNDIIRDTTSDLLVVQGVAGSGKTSAILQRIAFLLYHSRASLEADQMVLFSPNRLFSHYISEVLPSLGERNMRQVTLAEFLSARFQGLTVESLFERYESDRQREQLTPAIRDFQESADFMRQVDQYCHQLPADQLRFTNIVFNGEIFFAKEVITKIATALPAAMQPADRFLAIKNTLIKRLKHR…	GTGGCAACATCAGATCAAGAGCAACAACGCGAACAACAACGGGTTGATCGAGTCATCGAGCAAGTTAAAGAACGGGCACAACAGACCGACGACTTGCTGGCAAAGGCTCATCACGAAACCGATGTCATTCAGAAAAACTATGGTGATAATAATTCCGTCAACACGTTTGAAGTCGATGACCGGATTGAAACGAACGCGGAACTGCAACAACAAAAGCAAATGGTTGAACGCGCCGTGGAATCCGAAGCCATCTTGAAACGGCAAGTCGGTGTCTTGAAAGATCTTAGTAACTCACCCTATTTTGGGCGCATTGATATTCAAGATAGTCCCGACGAGGAAGCCGAACGTTTATACATTGGCACCGCCTCATTTGTCGACGCTGAACAGAATTTCTTAGTT…
LPJBC5.0.AOI_01	29492	sORF_1	sORF_1	471	569	+	34152	34250	-		RBS=AAAAAACATCTAAGAGCA<br>		VLKLPRMPENRARQRNGSSKLKAMLLRIAVIK	GTGCTGAAATTGCCACGAATGCCGGAAAACAGAGCGAGGCAGCGTAATGGCAGTTCTAAACTTAAGGCTATGTTGTTGAGGATAGCAGTTATCAAATGA
LPJBC5.0.AOI_01	29492	sORF_10	sORF_10	10748	10930	+	23791	23973	-		RBS=TTCGTTAGTT<br>		LRCGGLGAKLNGLRRHGNCLVGSNMISHTPVIKKLFILPVRWAQHIGLEKKIQHLDFGGN	TTGCGGTGTGGTGGTCTGGGCGCGAAGTTAAATGGGCTCAGGCGTCATGGTAATTGCTTAGTCGGTTCTAACATGATCTCTCATACACCGGTTATAAAAAAGCTATTCATCTTGCCGGTCAGATGGGCACAACACATCGGACTGGAGAAGAAAATTCAACACCTAGATTTTGGCGGAAATTAA
LPJBC5.0.AOI_01	29492	sORF_11	sORF_11	10967	11068	+	23653	23754	-		RBS=AATTTTGAGCCTAGGAGA<br>		LNGEARLESLRVDFNCWLNVYFRGIDKLLYDNI	TTGAATGGCGAAGCTAGACTGGAATCTTTGCGTGTTGACTTTAATTGTTGGTTAAACGTCTATTTTCGTGGTATCGATAAATTATTGTACGATAATATCTAA
LPJBC5.0.AOI_01	29492	sORF_12	sORF_12	11485	11574	+	23147	23236	-		RBS=TTTAAAGTTGCATTTCAA<br>		MYIVKCKRDLDVYQKLNALRRKCNYEKFR	ATGTATATCGTGAAATGCAAACGGGACTTAGATGTTTATCAAAAGTTGAATGCTTTAAGGAGGAAATGCAATTATGAAAAGTTTAGATAA
LPJBC5.0.AOI_01	29492	sORF_13	sORF_13	13954	14124	+	20597	20767	-		RBS=TTGATTTTTTAATGTGTT<br>		LLIDALKIKIVLTLFLEIINFFCRNLMFIIGTHKYKLLNWLYFDLQSLIIFRLKLS	TTGTTAATTGATGCTTTGAAAATCAAAATTGTGCTAACCCTGTTCCTAGAGATAATAAATTTTTTCTGTCGGAATTTAATGTTTATTATAGGCACTCATAAATATAAATTGTTAAATTGGTTGTATTTTGATTTACAATCTCTAATCATTTTTCGTCTAAAACTAAGTTAA
LPJBC5.0.AOI_01	29492	sORF_14	sORF_14	14032	14124	+	20597	20689	-		RBS=TTCTGTCGGAATTTA<br>		MFIIGTHKYKLLNWLYFDLQSLIIFRLKLS	ATGTTTATTATAGGCACTCATAAATATAAATTGTTAAATTGGTTGTATTTTGATTTACAATCTCTAATCATTTTTCGTCTAAAACTAAGTTAA
LPJBC5.0.AOI_01	29492	sORF_15	sORF_15	14455	14550	+	20171	20266	-		RBS=AATCTAAGTACAGTACTA<br>		MGVYLEFFSATLKLMLFYPLSMFKVIKIYSK	ATGGGAGTTTATCTTGAATTCTTTAGCGCTACACTTAAGTTAATGTTATTTTATCCTCTAAGTATGTTCAAAGTAATCAAGATCTATTCAAAATAG
LPJBC5.0.AOI_01	29492	sORF_16	sORF_16	24830	24934	+	9787	9891	-		RBS=GGGGATAAGTTTCAGTTA<br>		VISGQTASCGLGTIGDNYQEMNVKEHGTSKRQIY	GTGATATCCGGTCAAACCGCAAGTTGTGGATTAGGTACCATTGGGGATAATTATCAAGAAATGAATGTGAAGGAGCATGGTACATCAAAACGTCAAATTTATTAG
LPJBC5.0.AOI_01	29492	sORF_17	sORF_17	23336	23521	-	11200	11385	+		RBS=TAGATTACAAAACCAATC<br>		VIMSQLFLIRKRYAGAILKLTNAKLIRLAMTRLMMNCLFECAITYLFRMIYVLLDNFTLPQ	GTGATCATGAGCCAATTATTCTTAATTAGGAAAAGATACGCCGGTGCCATACTAAAACTCACCAATGCTAAGCTGATTAGACTGGCAATGACTAGGTTAATGATGAATTGTTTATTTGAGTGTGCCATTACTTACCTCTTTCGTATGATATATGTGCTTCTAGATAACTTTACTTTACCACAGTGA
LPJBC5.0.AOI_01	29492	sORF_18	sORF_18	23336	23434	-	11287	11385	+		RBS=AAGCTGATTAGACTGGCA<br>		MTRLMMNCLFECAITYLFRMIYVLLDNFTLPQ	ATGACTAGGTTAATGATGAATTGTTTATTTGAGTGTGCCATTACTTACCTCTTTCGTATGATATATGTGCTTCTAGATAACTTTACTTTACCACAGTGA
LPJBC5.0.AOI_01	29492	sORF_19	sORF_19	17976	18149	-	16572	16745	+		RBS=ATTTCACGTCTTAACGCT<br>		MLIYFTIEYCAYFLVILILIRSQLEPYSNYLQRLYYIIRFHIHNKRALSNNTDRSSK	ATGCTAATATACTTTACGATCGAGTACTGTGCTTACTTTTTAGTCATTTTAATACTCATAAGATCACAATTAGAGCCCTACTCCAACTATCTTCAGCGCCTATATTATATAATCAGATTTCATATTCATAACAAAAGAGCCCTGTCAAATAACACTGACAGAAGCTCTAAATAA
LPJBC5.0.AOI_01	29492	sORF_2	sORF_2	4295	4399	+	30322	30426	-		RBS=TCCTTTCAAAAATCAACC<br>		LMADALCYIRIIVRDERWHDLIVTVFAVERNENP	TTGATGGCTGACGCGCTATGCTATATTAGAATTATAGTTCGCGATGAGCGGTGGCATGACTTAATTGTAACCGTATTCGCAGTTGAAAGGAACGAAAACCCATGA
LPJBC5.0.AOI_01	29492	sORF_20	sORF_20	17078	17185	-	17536	17643	+		RBS=TGTCAAAAATATAATTGT<br>		LLALTMKSSLSQNKILRFIALAIKDKFPISFSIFC	TTGCTTGCTCTTACCATGAAAAGCAGTCTATCTCAAAACAAGATACTACGATTCATTGCCCTGGCTATAAAAGATAAGTTTCCTATTTCTTTTTCAATATTTTGTTAA
LPJBC5.0.AOI_01	29492	sORF_21	sORF_21	14566	14667	-	20054	20155	+		RBS=CCTCGCTTTTAGGATAAT<br>		VFLKYGGIISINVHFLNLNVNHHEIPTMLSINI	GTGTTTTTGAAGTACGGAGGAATTATTTCTATTAACGTACATTTTTTAAATTTAAACGTGAATCACCATGAAATTCCAACTATGCTATCAATCAATATTTGA
LPJBC5.0.AOI_01	29492	sORF_22	sORF_22	13944	14048	-	20673	20777	+		RBS=AACAATTTATATTTATGA<br>		VPIINIKFRQKKFIISRNRVSTILIFKASINKTH	GTGCCTATAATAAACATTAAATTCCGACAGAAAAAATTTATTATCTCTAGGAACAGGGTTAGCACAATTTTGATTTTCAAAGCATCAATTAACAAAACACATTAA
LPJBC5.0.AOI_01	29492	sORF_23	sORF_23	10620	10721	-	24000	24101	+		RBS=AAATACCAACGACTTGAT<br>		LRTHFQKRTTLNDLNNQGIITLVIDLNNRHVRA	TTGCGAACACATTTCCAAAAAAGAACTACTTTAAACGACCTCAACAATCAAGGAATTATCACATTAGTCATAGATTTAAATAATCGCCACGTAAGAGCTTGA
LPJBC5.0.AOI_01	29492	sORF_24	sORF_24	8316	8522	-	26199	26405	+		RBS=TAACGCCTACCCGATTTA<br>		LDDISTTVIFLAILVQPTTNTTTVSQLTNVPPSLIPLNHTGSKKRRSPYYGVQAALNFRPIYVVNALL	TTGGACGATATTTCTACAACCGTCATATTTTTAGCTATTCTCGTACAACCCACCACCAACACCACGACAGTAAGTCAACTCACTAATGTACCACCCTCGCTCATTCCGTTAAATCACACAGGTTCAAAAAAACGCCGTAGTCCATACTACGGCGTCCAAGCGGCTCTTAACTTCCGCCCAATCTATGTGGTTAATGCTCTTCTATGA
LPJBC5.0.AOI_01	29492	sORF_25	sORF_25	462	599	-	34122	34259	+		RBS=CCTTAGCAACG<br>		LIVGNATVGYSFDNCYPQQHSLKFRTAITLPRSVFRHSWQFQHCS	TTGATCGTTGGCAACGCCACAGTTGGGTATTCATTTGATAACTGCTATCCTCAACAACATAGCCTTAAGTTTAGAACTGCCATTACGCTGCCTCGCTCTGTTTTCCGGCATTCGTGGCAATTTCAGCACTGCTCTTAG
LPJBC5.0.AOI_01	29492	sORF_3	sORF_3	5267	5365	+	29356	29454	-		RBS=TACGCAATGAGTTTATGA<br>		LQILKINETKRDDQESKVRVILSEPLDGVKRW	TTGCAAATATTAAAAATAAATGAGACTAAACGTGATGATCAGGAGAGTAAAGTCAGGGTAATCTTAAGCGAGCCGCTGGATGGTGTGAAGCGGTGGTGA
LPJBC5.0.AOI_01	29492	sORF_4	sORF_4	5612	5704	+	29017	29109	-		RBS=GGACGCTTTTTTAGTCCC<br>		MAVERMETMRLTSSDGGLYRVLLLVIVQTG	ATGGCAGTTGAGAGGATGGAGACAATGCGCTTAACAAGTAGTGATGGTGGTTTGTATCGAGTGCTCTTACTAGTGATTGTTCAAACTGGTTGA
LPJBC5.0.AOI_01	29492	sORF_5	sORF_5	8458	8565	+	26156	26263	-		RBS=GTGAGTTGACTTACTGTC<br>		VVLVVGCTRIAKNMTVVEISSNKSGRRYIKSVEGN	GTGGTGTTGGTGGTGGGTTGTACGAGAATAGCTAAAAATATGACGGTTGTAGAAATATCGTCCAATAAATCGGGTAGGCGTTATATTAAAAGTGTGGAAGGTAATTAA
LPJBC5.0.AOI_01	29492	sORF_6	sORF_6	8583	8690	+	26031	26138	-		RBS=AGAATTGACTGAAGAATC<br>		LDYAKMKKVTDGKDMVGSNYYKKKTTLVPKAIIGG	TTGGATTATGCTAAAATGAAAAAGGTAACGGATGGTAAGGATATGGTGGGGAGTAACTATTATAAAAAGAAGACGACGTTGGTTCCGAAAGCTATAATTGGTGGATAG
LPJBC5.0.AOI_01	29492	sORF_7	sORF_7	8929	9021	+	25700	25792	-		RBS=ACATGCCTAGAATAGGTT<br>		MFKFLKNKIMADLFAKIAQNLVRRFWAIFS	ATGTTTAAATTTTTGAAAAACAAAATAATGGCAGATTTATTCGCCAAAATAGCCCAAAACCTCGTTAGGAGATTTTGGGCTATTTTTTCATAG
LPJBC5.0.AOI_01	29492	sORF_8	sORF_8	10576	10674	+	24047	24145	-		RBS=GACGAATTGTTAAATTAA<br>		VQYFTKENFTWPFSFQALTWRLFKSMTNVIIP	GTGCAATATTTTACCAAAGAAAACTTCACTTGGCCTTTTTCATTTCAAGCTCTTACGTGGCGATTATTTAAATCTATGACTAATGTGATAATTCCTTGA
LPJBC5.0.AOI_01	29492	sORF_9	sORF_9	10675	10800	+	23921	24046	-		RBS=AATGTGATAATTCCTTGA<br>		LLRSFKVVLFWKCVRKSSRWYFVSFAVWWSGREVKWAQASW	TTGTTGAGGTCGTTTAAAGTAGTTCTTTTTTGGAAATGTGTTCGCAAATCAAGTCGTTGGTATTTCGTTAGTTTTGCGGTGTGGTGGTCTGGGCGCGAAGTTAAATGGGCTCAGGCGTCATGGTAA
