## Supplementary file S7 for "Exploring the probiotic potential, antioxidant capacity, and healthy aging based on whole genome analysis of *Lactiplantibacillus plantarum* LPJBC5 isolated from fermented milk product"

### Sheet: Enriched_Biological_processes
Cluster representative	Cluster member	Cluster member description	Member P-value	Member user defined value	Member IC	Member frequency
GO:0009987	GO:0009987	cellular process	1.83e-180	0	0.1651	0.6837
GO:0009987	GO:0044237	cellular metabolic process	3.48e-172	0	0.3216	0.4769
GO:0008152	GO:0008152	metabolic process	1.86e-178	0	0.2037	0.6256
GO:0008152	GO:0071704	organic substance metabolic process	1.24e-175	0	0.2999	0.5013
GO:0008152	GO:0044238	primary metabolic process	1.93e-156	0	0.3642	0.4323
GO:0006807	GO:0006807	nitrogen compound metabolic process	1.6e-155	0	0.3954	0.4023
GO:0006807	GO:0034641	cellular nitrogen compound metabolic process	3.82e-134	0	0.5718	0.2681
GO:0009058	GO:0009058	biosynthetic process	3.61e-127	0	0.6021	0.25
GO:0009058	GO:1901576	organic substance biosynthetic process	1.25e-125	0	0.6208	0.2394
GO:0009058	GO:0044249	cellular biosynthetic process	3.94e-126	0	0.6688	0.2144
GO:0043170	GO:0043170	macromolecule metabolic process	5.3e-101	0	0.5847	0.2602
GO:0043170	GO:0090304	nucleic acid metabolic process	2.17e-46	0	0.8455	0.1427
GO:1901360	GO:1901360	organic cyclic compound metabolic process	5.13e-90	0	0.6325	0.2331
GO:1901360	GO:0006139	nucleobase-containing compound metabolic process	4.95e-71	0	0.7118	0.1942
GO:0006725	GO:0006725	cellular aromatic compound metabolic process	1.08e-87	0	0.648	0.2249
GO:0006725	GO:0019438	aromatic compound biosynthetic process	9.47e-43	0	1.023	0.09487
GO:0046483	GO:0046483	heterocycle metabolic process	1.08e-87	0	0.6451	0.2264
GO:0046483	GO:0018130	heterocycle biosynthetic process	4.6e-42	0	1.004	0.09903
GO:0044271	GO:0044271	cellular nitrogen compound biosynthetic process	1.61e-87	0	0.8452	0.1428
GO:0044271	GO:0034654	nucleobase-containing compound biosynthetic process	2.36e-26	0	1.156	0.06979
GO:0010467	GO:0010467	gene expression	3.94e-67	0	4.099	7.968e-05
GO:0044281	GO:0044281	small molecule metabolic process	9.23e-67	0	0.743	0.1807
GO:0044281	GO:0006082	organic acid metabolic process	4.16e-37	0	0.9765	0.1056
GO:0043604	GO:0043603	amide metabolic process	3.02e-51	0	1.287	0.05167
GO:0043604	GO:0043604	amide biosynthetic process	2.19e-48	0	1.315	0.04838
GO:0043604	GO:0043043	peptide biosynthetic process	9.25e-48	0	1.364	0.04327
GO:0006518	GO:0006518	peptide metabolic process	9.25e-48	0	1.357	0.04394
GO:0006518	GO:0006412	translation	4.75e-47	0	1.375	0.0422
GO:0006518	GO:0009059	macromolecule biosynthetic process	1.08e-65	0	1.053	0.08847
GO:0006518	GO:0019538	protein metabolic process	1.02e-47	0	1.017	0.09623
GO:0043436	GO:0043436	oxoacid metabolic process	3.53e-36	0	0.9809	0.1045
GO:0043436	GO:0019752	carboxylic acid metabolic process	1.58e-35	0	0.9855	0.1034
GO:0043436	GO:0006520	amino acid metabolic process	2.41e-32	0	1.132	0.07385
GO:0090407	GO:0019637	organophosphate metabolic process	1.26e-30	0	1.24	0.05755
GO:0090407	GO:0090407	organophosphate biosynthetic process	6.67e-29	0	1.323	0.04751
GO:0090407	GO:1901293	nucleoside phosphate biosynthetic process	8.21e-23	0	1.455	0.03506
GO:0090407	GO:1901362	organic cyclic compound biosynthetic process	3.54e-44	0	0.9826	0.1041
GO:0090407	GO:0009165	nucleotide biosynthetic process	8.21e-23	0	1.466	0.03421
GO:0090407	GO:0009117	nucleotide metabolic process	4.24e-23	0	1.389	0.04085
GO:0034660	GO:0016070	RNA metabolic process	5.84e-31	0	1.074	0.08425
GO:0034660	GO:0034660	ncRNA metabolic process	1.36e-28	0	1.429	0.03724
GO:0034660	GO:0006399	tRNA metabolic process	4.24e-23	0	1.553	0.02799
GO:1901135	GO:1901135	carbohydrate derivative metabolic process	1.47e-28	0	1.32	0.04785
GO:1901135	GO:1901137	carbohydrate derivative biosynthetic process	1.58e-27	0	1.442	0.03616
GO:1901135	GO:0009226	nucleotide-sugar biosynthetic process	0.157	0	2.816	0.001529
GO:1901135	GO:0009225	nucleotide-sugar metabolic process	0.157	0	2.692	0.00203
GO:1901135	GO:0009262	deoxyribonucleotide metabolic process	0.157	0	2.715	0.001926
GO:1901135	GO:0019692	deoxyribose phosphate metabolic process	0.157	0	2.841	0.001441
GO:0055086	GO:0055086	nucleobase-containing small molecule metabolic process	1.48e-23	0	1.303	0.04972
GO:0055086	GO:0006753	nucleoside phosphate metabolic process	4.24e-23	0	1.376	0.04208
GO:0071840	GO:0071840	cellular component organization or biogenesis	3.55e-20	0	1.44	0.0363
GO:0071840	GO:0016043	cellular component organization	1.28e-11	0	1.484	0.03284
GO:0071840	GO:0045229	external encapsulating structure organization	2.45e-06	0	2.372	0.004247
GO:0071840	GO:0043933	protein-containing complex organization	0.00604	0	1.984	0.01038
GO:0071840	GO:0022607	cellular component assembly	0.02832	0	1.952	0.01117
GO:1901605	GO:1901605	alpha-amino acid metabolic process	1.34e-19	0	1.419	0.03812
GO:1901605	GO:1901607	alpha-amino acid biosynthetic process	2.65e-16	0	1.572	0.0268
GO:1901605	GO:0046416	D-amino acid metabolic process	0.01496	0	3.39	0.0004076
GO:0034470	GO:0034470	ncRNA processing	5.94e-19	0	1.615	0.02425
GO:0034470	GO:0006396	RNA processing	6.04e-17	0	1.481	0.033
GO:0034470	GO:0008033	tRNA processing	1.09e-13	0	1.82	0.01514
GO:0008652	GO:0008652	amino acid biosynthetic process	1.13e-17	0	1.377	0.04195
GO:0008652	GO:0044283	small molecule biosynthetic process	7.05e-26	0	1.094	0.08054
GO:0008652	GO:0016053	organic acid biosynthetic process	1.09e-19	0	1.21	0.06159
GO:0008652	GO:0046394	carboxylic acid biosynthetic process	2.05e-19	0	1.212	0.06138
GO:0009259	GO:0009259	ribonucleotide metabolic process	1.38e-17	0	1.698	0.02006
GO:0009259	GO:0019693	ribose phosphate metabolic process	1.59e-16	0	1.693	0.02028
GO:0009259	GO:0009150	purine ribonucleotide metabolic process	3.66e-14	0	1.761	0.01732
GO:0009260	GO:0009260	ribonucleotide biosynthetic process	9.31e-17	0	1.757	0.01748
GO:0009260	GO:0046390	ribose phosphate biosynthetic process	1.91e-15	0	1.752	0.0177
GO:0009260	GO:0009152	purine ribonucleotide biosynthetic process	1.18e-13	0	1.831	0.01475
GO:0044085	GO:0044085	cellular component biogenesis	3.83e-16	0	2.463	0.003444
GO:0044085	GO:0022613	ribonucleoprotein complex biogenesis	7.28e-09	0	2.475	0.003353
GO:0044085	GO:0042254	ribosome biogenesis	7.28e-09	0	2.584	0.002608
GO:0044085	GO:0042274	ribosomal small subunit biogenesis	0.02832	0	3.187	0.0006495
GO:0050896	GO:0050896	response to stimulus	3.86e-16	0	1.315	0.04838
GO:0050896	GO:0006950	response to stress	3.4e-14	0	1.452	0.03536
GO:0050896	GO:0009607	response to biotic stimulus	0.157	0	2.149	0.007091
GO:0006163	GO:0006163	purine nucleotide metabolic process	1.91e-15	0	1.583	0.02615
GO:0006163	GO:0072521	purine-containing compound metabolic process	7.23e-15	0	1.553	0.02796
GO:0006164	GO:0006164	purine nucleotide biosynthetic process	2.37e-14	0	1.668	0.02147
GO:0006164	GO:0072522	purine-containing compound biosynthetic process	2.37e-14	0	1.645	0.02263
GO:0009073	GO:0009072	aromatic amino acid metabolic process	1.69e-12	0	2.034	0.009246
GO:0009073	GO:0009073	aromatic amino acid family biosynthetic process	1.69e-12	0	2.143	0.007187
GO:0009073	GO:0000162	tryptophan biosynthetic process	0.0007809	0	2.522	0.003004
GO:0051716	GO:0051716	cellular response to stimulus	3.76e-12	0	1.513	0.03066
GO:0051716	GO:0033554	cellular response to stress	1.73e-11	0	1.536	0.02912
GO:0051716	GO:0006974	DNA damage response	1.73e-11	0	1.555	0.02787
GO:0051716	GO:0006289	nucleotide-excision repair	0.003651	0	2.945	0.001135
GO:0051716	GO:0006298	mismatch repair	0.01496	0	3.097	0.0007996
GO:0051716	GO:0006284	base-excision repair	0.157	0	2.895	0.001275
GO:0009123	GO:0009123	nucleoside monophosphate metabolic process	3.99e-12	0	1.927	0.01183
GO:0009123	GO:0009124	nucleoside monophosphate biosynthetic process	1.45e-09	0	2.054	0.008834
GO:0009123	GO:0046940	nucleoside monophosphate phosphorylation	0.0007809	0	2.631	0.002337
GO:0065008	GO:0065008	regulation of biological quality	8.75e-12	0	2.066	0.008584
GO:0065008	GO:0008360	regulation of cell shape	1.16e-07	0	2.378	0.004186
GO:0016310	GO:0016310	phosphorylation	1.55e-11	0	1.451	0.03544
GO:0016310	GO:0006793	phosphorus metabolic process	3.17e-36	0	1.012	0.09724
GO:0016310	GO:0006796	phosphate-containing compound metabolic process	8.49e-35	0	1.023	0.09477
GO:0016310	GO:0046835	carbohydrate phosphorylation	0.01496	0	2.839	0.001448
GO:0043412	GO:0043412	macromolecule modification	1.73e-11	0	1.38	0.04172
GO:0043412	GO:0036211	protein modification process	0.01694	0	1.639	0.02294
GO:0019222	GO:0019222	regulation of metabolic process	2.98e-11	0	1.191	0.06442
GO:0019222	GO:0060255	regulation of macromolecule metabolic process	1.2e-10	0	1.204	0.06252
GO:0019222	GO:0010468	regulation of gene expression	6.7e-09	0	1.224	0.05974
GO:0009451	GO:0009451	RNA modification	6.75e-11	0	1.826	0.01494
GO:0009451	GO:0006400	tRNA modification	4.67e-10	0	2.148	0.007113
GO:0090305	GO:0090305	nucleic acid phosphodiester bond hydrolysis	6.75e-11	0	2.132	0.007387
GO:0090305	GO:0090501	RNA phosphodiester bond hydrolysis	7.68e-06	0	2.137	0.007293
GO:0090305	GO:0090502	RNA phosphodiester bond hydrolysis, endonucleolytic	7.68e-06	0	2.416	0.003836
GO:0005975	GO:0005975	carbohydrate metabolic process	1.51e-10	0	1.4	0.03984
GO:0005975	GO:0016052	carbohydrate catabolic process	0.004144	0	1.996	0.0101
GO:0031323	GO:0031323	regulation of cellular metabolic process	4.69e-10	0	1.242	0.05725
GO:0031323	GO:0031326	regulation of cellular biosynthetic process	6.7e-09	0	1.265	0.05429
GO:0080090	GO:0080090	regulation of primary metabolic process	4.69e-10	0	1.237	0.05796
GO:0080090	GO:0019219	regulation of nucleobase-containing compound metabolic process	2e-05	0	1.275	0.05313
GO:0006418	GO:0006418	tRNA aminoacylation for protein translation	1.63e-09	0	1.986	0.01032
GO:0006418	GO:0043039	tRNA aminoacylation	1.63e-09	0	1.949	0.01126
GO:0006418	GO:0043038	amino acid activation	1.63e-09	0	1.948	0.01126
GO:0051171	GO:0051171	regulation of nitrogen compound metabolic process	1.8e-09	0	1.24	0.05758
GO:0051171	GO:0051252	regulation of RNA metabolic process	0.0002336	0	1.283	0.05216
GO:0009161	GO:0009161	ribonucleoside monophosphate metabolic process	5.96e-09	0	2.074	0.008429
GO:0009161	GO:0009156	ribonucleoside monophosphate biosynthetic process	2.33e-08	0	2.109	0.00778
GO:0010556	GO:0009889	regulation of biosynthetic process	6.7e-09	0	1.265	0.05437
GO:0010556	GO:0010556	regulation of macromolecule biosynthetic process	6.7e-09	0	1.267	0.05408
GO:0010556	GO:2001141	regulation of RNA biosynthetic process	0.0002336	0	1.29	0.05125
GO:0072527	GO:0072527	pyrimidine-containing compound metabolic process	7.28e-09	0	1.927	0.01182
GO:0072527	GO:0072528	pyrimidine-containing compound biosynthetic process	3.15e-08	0	1.967	0.0108
GO:0009142	GO:0009142	nucleoside triphosphate biosynthetic process	1.19e-08	0	2.164	0.006849
GO:0009142	GO:0009201	ribonucleoside triphosphate biosynthetic process	3.13e-07	0	2.19	0.006454
GO:0009167	GO:0009126	purine nucleoside monophosphate metabolic process	1.19e-08	0	2.185	0.006536
GO:0009167	GO:0009167	purine ribonucleoside monophosphate metabolic process	1.19e-08	0	2.185	0.006531
GO:0009167	GO:0009168	purine ribonucleoside monophosphate biosynthetic process	6.1e-08	0	2.23	0.005892
GO:0009167	GO:0009127	purine nucleoside monophosphate biosynthetic process	6.1e-08	0	2.23	0.005894
GO:1901575	GO:0009056	catabolic process	2.02e-08	0	1.495	0.03201
GO:1901575	GO:1901575	organic substance catabolic process	2.02e-08	0	1.516	0.03051
GO:1901575	GO:0044248	cellular catabolic process	0.004144	0	1.842	0.0144
GO:1901575	GO:1901565	organonitrogen compound catabolic process	0.002647	0	2.016	0.009646
GO:1901575	GO:0046434	organophosphate catabolic process	0.09015	0	2.756	0.001753
GO:0050793	GO:0050793	regulation of developmental process	2.43e-08	0	2.273	0.005329
GO:0050793	GO:0022603	regulation of anatomical structure morphogenesis	1.16e-07	0	2.354	0.004429
GO:0050793	GO:0022604	regulation of cell morphogenesis	1.16e-07	0	2.373	0.004238
GO:0000105	GO:0000105	histidine biosynthetic process	6.1e-08	0	2.306	0.004938
GO:0000105	GO:0006547	histidine metabolic process	6.1e-08	0	2.216	0.006085
GO:0052803	GO:0052803	imidazole-containing compound metabolic process	6.1e-08	0	5.903	1.25e-06
GO:0009141	GO:0009141	nucleoside triphosphate metabolic process	1.16e-07	0	2.1	0.007937
GO:0009141	GO:0009199	ribonucleoside triphosphate metabolic process	3.13e-07	0	2.153	0.007031
GO:0000270	GO:0000270	peptidoglycan metabolic process	5.5e-07	0	2.053	0.008848
GO:0000270	GO:0030203	glycosaminoglycan metabolic process	5.5e-07	0	2.049	0.008941
GO:0000270	GO:0006022	aminoglycan metabolic process	5.5e-07	0	2.04	0.009126
GO:0009252	GO:0006024	glycosaminoglycan biosynthetic process	5.5e-07	0	2.117	0.007637
GO:0009252	GO:0009252	peptidoglycan biosynthetic process	5.5e-07	0	2.12	0.007589
GO:0009252	GO:0006023	aminoglycan biosynthetic process	5.5e-07	0	2.114	0.007683
GO:0009252	GO:0044038	cell wall macromolecule biosynthetic process	5.69e-07	0	2.105	0.007847
GO:0006220	GO:0006220	pyrimidine nucleotide metabolic process	5.69e-07	0	2.128	0.007444
GO:0006220	GO:0006221	pyrimidine nucleotide biosynthetic process	2.45e-06	0	2.155	0.007006
GO:0009273	GO:0009273	peptidoglycan-based cell wall biogenesis	5.69e-07	0	4.928	1.182e-05
GO:0009273	GO:0042546	cell wall biogenesis	5.69e-07	0	4.059	8.729e-05
GO:0044036	GO:0044036	cell wall macromolecule metabolic process	5.69e-07	0	3.226	0.0005949
GO:0071554	GO:0071554	cell wall organization or biogenesis	5.69e-07	0	2.38	0.004171
GO:0071554	GO:0071555	cell wall organization	2.45e-06	0	2.392	0.004053
GO:0009605	GO:0009605	response to external stimulus	1.58e-06	0	1.999	0.01002
GO:0009605	GO:0009991	response to extracellular stimulus	7.68e-06	0	2.558	0.002765
GO:0006812	GO:0006812	monoatomic cation transport	2.45e-06	0	1.406	0.03923
GO:0006812	GO:0098655	monoatomic cation transmembrane transport	4.69e-05	0	1.538	0.029
GO:0006364	GO:0006364	rRNA processing	2.56e-06	0	2.097	0.007991
GO:0006364	GO:0016072	rRNA metabolic process	2.56e-06	0	2.091	0.008116
GO:0007154	GO:0007154	cell communication	2.56e-06	0	2.476	0.003338
GO:0007154	GO:0031668	cellular response to extracellular stimulus	7.68e-06	0	2.591	0.002563
GO:0032259	GO:0032259	methylation	2.73e-06	0	1.679	0.02093
GO:0032259	GO:0043414	macromolecule methylation	0.0001866	0	2.112	0.007725
GO:0009432	GO:0009432	SOS response	7.68e-06	0	2.689	0.002045
GO:0009432	GO:0071496	cellular response to external stimulus	7.68e-06	0	2.59	0.002572
GO:0009064	GO:0009064	glutamine family amino acid metabolic process	8.75e-06	0	1.907	0.01238
GO:0009064	GO:0009084	glutamine family amino acid biosynthetic process	0.001436	0	2.194	0.006403
GO:0009064	GO:0006541	glutamine metabolic process	0.0008283	0	2.378	0.004184
GO:0005996	GO:0005996	monosaccharide metabolic process	1.14e-05	0	2.19	0.006451
GO:0005996	GO:0019318	hexose metabolic process	0.0001866	0	2.31	0.004893
GO:0044272	GO:0006790	sulfur compound metabolic process	1.14e-05	0	1.847	0.01422
GO:0044272	GO:0044272	sulfur compound biosynthetic process	1.14e-05	0	1.983	0.01039
GO:0044272	GO:0042724	thiamine-containing compound biosynthetic process	0.01496	0	2.532	0.002939
GO:0046034	GO:0046034	ATP metabolic process	2e-05	0	2.247	0.005662
GO:0046034	GO:0009205	purine ribonucleoside triphosphate metabolic process	3.77e-05	0	2.226	0.005948
GO:0046034	GO:0009144	purine nucleoside triphosphate metabolic process	0.0002143	0	2.215	0.006092
GO:0006629	GO:0006629	lipid metabolic process	2.92e-05	0	1.452	0.03529
GO:0006629	GO:0044255	cellular lipid metabolic process	0.0001048	0	1.62	0.02401
GO:0006629	GO:0008610	lipid biosynthetic process	0.0001048	0	1.701	0.01991
GO:0006629	GO:0008654	phospholipid biosynthetic process	0.0001793	0	2.126	0.007489
GO:0006629	GO:0006644	phospholipid metabolic process	0.0001793	0	2.06	0.008711
GO:0006629	GO:0008299	isoprenoid biosynthetic process	0.01496	0	2.415	0.003848
GO:0006629	GO:0006720	isoprenoid metabolic process	0.01496	0	2.39	0.004071
GO:0009057	GO:0009057	macromolecule catabolic process	3.77e-05	0	2.068	0.008559
GO:0009057	GO:0006401	RNA catabolic process	0.01496	0	2.669	0.002145
GO:0010605	GO:0009892	negative regulation of metabolic process	3.77e-05	0	2.048	0.008962
GO:0010605	GO:0010605	negative regulation of macromolecule metabolic process	3.77e-05	0	2.062	0.008675
GO:0010605	GO:0048519	negative regulation of biological process	3.77e-05	0	1.869	0.01351
GO:0010605	GO:0010629	negative regulation of gene expression	0.0001793	0	2.297	0.005044
GO:0015985	GO:0015985	energy coupled proton transport, down electrochemical gradient	3.77e-05	0	8.474	3.359e-09
GO:0015986	GO:0015986	proton motive force-driven ATP synthesis	3.77e-05	0	2.492	0.003222
GO:0015986	GO:0006754	ATP biosynthetic process	3.77e-05	0	2.292	0.005101
GO:0015986	GO:0009206	purine ribonucleoside triphosphate biosynthetic process	3.77e-05	0	2.27	0.005372
GO:0015986	GO:0009145	purine nucleoside triphosphate biosynthetic process	3.77e-05	0	2.27	0.005372
GO:1902600	GO:1902600	proton transmembrane transport	3.77e-05	0	1.658	0.02196
GO:1902600	GO:0098662	inorganic cation transmembrane transport	0.0007527	0	1.567	0.02712
GO:1902600	GO:0034220	monoatomic ion transmembrane transport	0.0003056	0	1.487	0.03261
GO:1902600	GO:0098660	inorganic ion transmembrane transport	0.003681	0	1.537	0.02907
GO:0006091	GO:0006091	generation of precursor metabolites and energy	4.65e-05	0	1.356	0.04403
GO:0006091	GO:0015980	energy derivation by oxidation of organic compounds	0.003651	0	1.826	0.01492
GO:0006457	GO:0006457	protein folding	4.69e-05	0	2.332	0.004655
GO:0006417	GO:0006417	regulation of translation	0.0001048	0	2.56	0.002753
GO:0006417	GO:0034248	regulation of amide metabolic process	0.0001048	0	2.556	0.002778
GO:0006417	GO:0010608	post-transcriptional regulation of gene expression	0.0001048	0	2.489	0.003245
GO:0006417	GO:0051246	regulation of protein metabolic process	0.0001048	0	2.376	0.004209
GO:0006508	GO:0006508	proteolysis	0.0001503	0	1.536	0.0291
GO:0006508	GO:1901564	organonitrogen compound metabolic process	1.15e-115	0	0.5941	0.2546
GO:0006508	GO:1901566	organonitrogen compound biosynthetic process	1.97e-105	0	0.7915	0.1616
GO:0006189	GO:0006189	'de novo' IMP biosynthetic process	0.0001793	0	2.437	0.003658
GO:0006189	GO:0006188	IMP biosynthetic process	0.0001793	0	2.408	0.003908
GO:0006189	GO:0046040	IMP metabolic process	0.0001793	0	2.408	0.00391
GO:0006450	GO:0006450	regulation of translational fidelity	0.0001793	0	2.775	0.001678
GO:0006450	GO:0106074	aminoacyl-tRNA metabolism involved in translational fidelity	0.0007809	0	2.815	0.00153
GO:0009119	GO:0009119	ribonucleoside metabolic process	0.0001793	0	2.584	0.002604
GO:0009119	GO:0042455	ribonucleoside biosynthetic process	0.0007809	0	2.603	0.002495
GO:0022402	GO:0022402	cell cycle process	0.0001793	0	2.352	0.004441
GO:0022402	GO:0007059	chromosome segregation	0.01361	0	2.891	0.001284
GO:0022402	GO:0000910	cytokinesis	0.003651	0	3.164	0.0006862
GO:0031324	GO:0031324	negative regulation of cellular metabolic process	0.0001793	0	2.345	0.004519
GO:0031324	GO:0031327	negative regulation of cellular biosynthetic process	0.0007809	0	2.446	0.003577
GO:0031324	GO:0048523	negative regulation of cellular process	0.0001793	0	2.134	0.007352
GO:0045934	GO:0045934	negative regulation of nucleobase-containing compound metabolic process	0.0001793	0	2.448	0.003565
GO:0045934	GO:0051253	negative regulation of RNA metabolic process	0.0007809	0	2.469	0.003393
GO:0045934	GO:0051172	negative regulation of nitrogen compound metabolic process	0.0001793	0	2.337	0.0046
GO:0009067	GO:0009066	aspartate family amino acid metabolic process	0.0002143	0	2.027	0.009389
GO:0009067	GO:0009067	aspartate family amino acid biosynthetic process	0.0002143	0	2.069	0.008531
GO:0009067	GO:0009085	lysine biosynthetic process	0.04612	0	2.401	0.003968
GO:0006355	GO:0006355	regulation of DNA-templated transcription	0.0002336	0	1.292	0.05111
GO:0006355	GO:1903506	regulation of nucleic acid-templated transcription	0.0002336	0	1.292	0.05111
GO:0009220	GO:0009218	pyrimidine ribonucleotide metabolic process	0.0005405	0	2.61	0.002456
GO:0009220	GO:0009220	pyrimidine ribonucleotide biosynthetic process	0.0005405	0	2.61	0.002453
GO:0009220	GO:0006222	UMP biosynthetic process	0.00604	0	2.866	0.00136
GO:0001510	GO:0001510	RNA methylation	0.0007527	0	2.261	0.005482
GO:0001510	GO:0030488	tRNA methylation	0.01496	0	2.723	0.001891
GO:0001510	GO:0031167	rRNA methylation	0.003651	0	2.727	0.001877
GO:0001510	GO:0000154	rRNA modification	0.003651	0	2.579	0.002635
GO:0006310	GO:0006259	DNA metabolic process	7.11e-15	0	1.236	0.05813
GO:0006310	GO:0006310	DNA recombination	0.0007527	0	1.896	0.0127
GO:0006310	GO:0071897	DNA biosynthetic process	0.01496	0	2.145	0.007165
GO:0009148	GO:0009147	pyrimidine nucleoside triphosphate metabolic process	0.0007809	0	2.789	0.001627
GO:0009148	GO:0009148	pyrimidine nucleoside triphosphate biosynthetic process	0.0007809	0	2.832	0.001471
GO:0009148	GO:0009209	pyrimidine ribonucleoside triphosphate biosynthetic process	0.01496	0	2.966	0.001082
GO:0009163	GO:0009163	nucleoside biosynthetic process	0.0007809	0	2.603	0.002495
GO:0009163	GO:0034404	nucleobase-containing small molecule biosynthetic process	0.009647	0	2.603	0.002495
GO:0009163	GO:1901659	glycosyl compound biosynthetic process	0.0007809	0	2.58	0.002629
GO:0042401	GO:0009309	amine biosynthetic process	0.0007809	0	2.368	0.004281
GO:0042401	GO:0042401	biogenic amine biosynthetic process	0.0007809	0	2.368	0.004281
GO:0042401	GO:0006576	biogenic amine metabolic process	0.0007809	0	2.249	0.005641
GO:0042401	GO:0009308	amine metabolic process	0.0007809	0	2.193	0.006411
GO:0043094	GO:0043094	cellular metabolic compound salvage	0.0007809	0	2.502	0.00315
GO:0043094	GO:0043101	purine-containing compound salvage	0.01496	0	2.849	0.001416
GO:0043173	GO:0043173	nucleotide salvage	0.0007809	0	3.102	0.0007912
GO:0043173	GO:0032261	purine nucleotide salvage	0.01496	0	3.252	0.0005601
GO:0045892	GO:0045892	negative regulation of DNA-templated transcription	0.0007809	0	2.529	0.002957
GO:0045892	GO:1903507	negative regulation of nucleic acid-templated transcription	0.0007809	0	2.529	0.002958
GO:0045892	GO:1902679	negative regulation of RNA biosynthetic process	0.0007809	0	2.529	0.00296
GO:0045892	GO:0010558	negative regulation of macromolecule biosynthetic process	0.0007809	0	2.452	0.003529
GO:0045892	GO:0009890	negative regulation of biosynthetic process	0.0007809	0	2.444	0.003594
GO:0046219	GO:0042435	indole-containing compound biosynthetic process	0.0007809	0	2.519	0.003027
GO:0046219	GO:0046219	indolalkylamine biosynthetic process	0.0007809	0	2.522	0.003004
GO:0046219	GO:0006568	tryptophan metabolic process	0.0007809	0	2.379	0.00418
GO:0046219	GO:0006586	indolalkylamine metabolic process	0.0007809	0	2.379	0.00418
GO:0046219	GO:0042430	indole-containing compound metabolic process	0.0007809	0	2.376	0.004204
GO:0046365	GO:0046365	monosaccharide catabolic process	0.0007809	0	3.02	0.0009545
GO:0046365	GO:0019320	hexose catabolic process	0.01496	0	3.521	0.0003011
GO:0072524	GO:0072524	pyridine-containing compound metabolic process	0.0007809	0	2.094	0.008045
GO:0072524	GO:0072525	pyridine-containing compound biosynthetic process	0.003651	0	2.231	0.005873
GO:0006996	GO:0006996	organelle organization	0.0008283	0	1.941	0.01146
GO:0006996	GO:0051276	chromosome organization	0.01361	0	2.198	0.006343
GO:0042364	GO:0006767	water-soluble vitamin metabolic process	0.0008283	0	1.854	0.014
GO:0042364	GO:0042364	water-soluble vitamin biosynthetic process	0.0008283	0	1.874	0.01338
GO:0042364	GO:0006766	vitamin metabolic process	0.0008283	0	1.852	0.01405
GO:0042364	GO:0009110	vitamin biosynthetic process	0.0008283	0	1.872	0.01342
GO:0042364	GO:0042723	thiamine-containing compound metabolic process	0.01496	0	2.501	0.003152
GO:0009116	GO:0009116	nucleoside metabolic process	0.001125	0	2.457	0.00349
GO:0009116	GO:1901657	glycosyl compound metabolic process	0.001125	0	2.428	0.003735
GO:0032787	GO:0032787	monocarboxylic acid metabolic process	0.001594	0	1.633	0.0233
GO:0032787	GO:0072330	monocarboxylic acid biosynthetic process	0.04933	0	2.037	0.009179
GO:0009130	GO:0009129	pyrimidine nucleoside monophosphate metabolic process	0.001757	0	2.696	0.002012
GO:0009130	GO:0009130	pyrimidine nucleoside monophosphate biosynthetic process	0.001757	0	2.697	0.002008
GO:0009130	GO:0009174	pyrimidine ribonucleoside monophosphate biosynthetic process	0.00604	0	2.864	0.001368
GO:0016051	GO:0016051	carbohydrate biosynthetic process	0.001757	0	2.112	0.007735
GO:0016051	GO:0000271	polysaccharide biosynthetic process	0.01361	0	2.436	0.003667
GO:0006351	GO:0006351	DNA-templated transcription	0.002647	0	1.883	0.01311
GO:0006351	GO:0097659	nucleic acid-templated transcription	0.002647	0	1.8	0.01586
GO:0006351	GO:0032774	RNA biosynthetic process	0.01233	0	1.637	0.02306
GO:0043648	GO:0043648	dicarboxylic acid metabolic process	0.002647	0	2.09	0.008129
GO:0043648	GO:0046451	diaminopimelate metabolic process	0.04612	0	2.417	0.00383
GO:0043648	GO:0043650	dicarboxylic acid biosynthetic process	0.009647	0	2.448	0.003561
GO:0043648	GO:0009089	lysine biosynthetic process via diaminopimelate	0.04612	0	2.578	0.002645
GO:0043648	GO:0006553	lysine metabolic process	0.04612	0	2.377	0.004197
GO:0043648	GO:0019877	diaminopimelate biosynthetic process	0.157	0	2.927	0.001184
GO:0046112	GO:0009112	nucleobase metabolic process	0.001757	0	2.683	0.002073
GO:0046112	GO:0046112	nucleobase biosynthetic process	0.002647	0	2.862	0.001374
GO:0046112	GO:0019856	pyrimidine nucleobase biosynthetic process	0.02832	0	3.08	0.0008324
GO:0046112	GO:0006144	purine nucleobase metabolic process	0.04612	0	2.97	0.001071
GO:0044282	GO:0044282	small molecule catabolic process	0.002648	0	2.032	0.00928
GO:0044282	GO:0016054	organic acid catabolic process	0.05205	0	2.151	0.007069
GO:0044282	GO:0046395	carboxylic acid catabolic process	0.05205	0	2.178	0.00664
GO:0006413	GO:0006413	translational initiation	0.003651	0	2.504	0.003135
GO:0019299	GO:0019299	rhamnose metabolic process	0.003651	0	3.636	0.0002312
GO:0019299	GO:0019301	rhamnose catabolic process	0.01496	0	4.207	6.216e-05
GO:0046128	GO:0042278	purine nucleoside metabolic process	0.003651	0	3.194	0.0006404
GO:0046128	GO:0046128	purine ribonucleoside metabolic process	0.003651	0	3.223	0.0005987
GO:0046128	GO:0046129	purine ribonucleoside biosynthetic process	0.01496	0	3.232	0.0005867
GO:0046128	GO:0042451	purine nucleoside biosynthetic process	0.01496	0	3.232	0.0005867
GO:0046496	GO:0019362	pyridine nucleotide metabolic process	0.003651	0	2.233	0.005854
GO:0046496	GO:0046496	nicotinamide nucleotide metabolic process	0.003651	0	2.293	0.00509
GO:0046496	GO:0019359	nicotinamide nucleotide biosynthetic process	0.01496	0	2.5	0.003163
GO:0046496	GO:0006739	NADP metabolic process	0.01496	0	2.703	0.001984
GO:0046496	GO:0019363	pyridine nucleotide biosynthetic process	0.01496	0	2.406	0.003926
GO:0046049	GO:0009173	pyrimidine ribonucleoside monophosphate metabolic process	0.00604	0	2.864	0.001369
GO:0046049	GO:0046049	UMP metabolic process	0.00604	0	2.866	0.001361
GO:0046049	GO:0044205	'de novo' UMP biosynthetic process	0.05205	0	2.974	0.001061
GO:0009132	GO:0009132	nucleoside diphosphate metabolic process	0.007216	0	3.178	0.0006644
GO:0009132	GO:0009185	ribonucleoside diphosphate metabolic process	0.01777	0	3.304	0.0004965
GO:0009132	GO:0009179	purine ribonucleoside diphosphate metabolic process	0.01777	0	3.308	0.0004919
GO:0009132	GO:0009135	purine nucleoside diphosphate metabolic process	0.01777	0	3.308	0.0004924
GO:0009132	GO:0046031	ADP metabolic process	0.04933	0	4.622	2.387e-05
GO:0006575	GO:0006575	cellular modified amino acid metabolic process	0.009647	0	2.209	0.006186
GO:0006575	GO:0042398	cellular modified amino acid biosynthetic process	0.04612	0	2.305	0.004953
GO:0034655	GO:0034655	nucleobase-containing compound catabolic process	0.009647	0	2.387	0.004107
GO:0034655	GO:0044270	cellular nitrogen compound catabolic process	0.01694	0	2.296	0.005059
GO:0034655	GO:0019439	aromatic compound catabolic process	0.01694	0	2.186	0.006515
GO:0034655	GO:0046700	heterocycle catabolic process	0.01694	0	2.269	0.00538
GO:0034655	GO:1901361	organic cyclic compound catabolic process	0.01694	0	2.192	0.006421
GO:0006526	GO:0006526	arginine biosynthetic process	0.01279	0	2.411	0.003879
GO:0006526	GO:0006525	arginine metabolic process	0.01702	0	2.321	0.004774
GO:0006415	GO:0006415	translational termination	0.01361	0	3.036	0.0009203
GO:0006415	GO:0032984	protein-containing complex disassembly	0.01361	0	2.982	0.001042
GO:0006415	GO:0022411	cellular component disassembly	0.01361	0	2.944	0.001139
GO:0006730	GO:0006730	one-carbon metabolic process	0.01361	0	2.576	0.002655
GO:0006760	GO:0006760	folic acid-containing compound metabolic process	0.01361	0	2.428	0.003729
GO:0006760	GO:0042558	pteridine-containing compound metabolic process	0.01361	0	2.362	0.004346
GO:0006760	GO:0046653	tetrahydrofolate metabolic process	0.04612	0	2.739	0.001823
GO:0071103	GO:0071103	DNA conformation change	0.01361	0	2.351	0.004452
GO:0071103	GO:0032392	DNA geometric change	0.04612	0	2.56	0.002754
GO:0071103	GO:0032508	DNA duplex unwinding	0.04612	0	2.562	0.002741
GO:0000917	GO:0000917	division septum assembly	0.01496	0	3.273	0.0005328
GO:0000917	GO:0090529	cell septum assembly	0.01496	0	2.95	0.001123
GO:0000917	GO:0032506	cytokinetic process	0.01496	0	2.938	0.001152
GO:0005977	GO:0005977	glycogen metabolic process	0.01496	0	2.842	0.00144
GO:0005977	GO:0006112	energy reserve metabolic process	0.01496	0	2.841	0.001442
GO:0005977	GO:0044042	glucan metabolic process	0.01496	0	2.651	0.002235
GO:0005977	GO:0005976	polysaccharide metabolic process	0.01361	0	2.215	0.006092
GO:0005978	GO:0005978	glycogen biosynthetic process	0.01496	0	3.005	0.0009892
GO:0005978	GO:0009250	glucan biosynthetic process	0.01496	0	2.864	0.001369
GO:0006167	GO:0006167	AMP biosynthetic process	0.01496	0	3.204	0.0006249
GO:0006167	GO:0046033	AMP metabolic process	0.01496	0	3.172	0.0006731
GO:0006241	GO:0006241	CTP biosynthetic process	0.01496	0	3.091	0.0008115
GO:0006241	GO:0046036	CTP metabolic process	0.01496	0	3.091	0.0008119
GO:0006241	GO:0009208	pyrimidine ribonucleoside triphosphate metabolic process	0.01496	0	2.966	0.001083
GO:0006261	GO:0006261	DNA-templated DNA replication	0.01496	0	3.047	0.0008967
GO:0015675	GO:0015675	nickel cation transport	0.01496	0	3.901	0.0001257
GO:0015675	GO:0000041	transition metal ion transport	0.01496	0	2.491	0.003231
GO:0015675	GO:0030001	metal ion transport	0.02832	0	1.891	0.01286
GO:0015937	GO:0015936	coenzyme A metabolic process	0.01496	0	2.642	0.002279
GO:0015937	GO:0015937	coenzyme A biosynthetic process	0.01496	0	2.654	0.002216
GO:0015937	GO:0034030	ribonucleoside bisphosphate biosynthetic process	0.02832	0	2.502	0.003146
GO:0019262	GO:0006054	N-acetylneuraminate metabolic process	0.01496	0	4.012	9.732e-05
GO:0019262	GO:0019262	N-acetylneuraminate catabolic process	0.01496	0	4.072	8.474e-05
GO:0019262	GO:0046348	amino sugar catabolic process	0.09015	0	3.551	0.000281
GO:0019262	GO:0006040	amino sugar metabolic process	0.01694	0	2.854	0.001399
GO:0019262	GO:1901136	carbohydrate derivative catabolic process	0.05205	0	2.709	0.001956
GO:0042357	GO:0042357	thiamine diphosphate metabolic process	0.01496	0	3.102	0.0007902
GO:0042357	GO:0009228	thiamine biosynthetic process	0.01496	0	2.668	0.002149
GO:0042357	GO:0006772	thiamine metabolic process	0.01496	0	2.648	0.00225
GO:0042357	GO:0009229	thiamine diphosphate biosynthetic process	0.01496	0	3.102	0.00079
GO:0046148	GO:0042440	pigment metabolic process	0.01496	0	2.559	0.002763
GO:0046148	GO:0046148	pigment biosynthetic process	0.01496	0	2.577	0.002651
GO:0006090	GO:0006090	pyruvate metabolic process	0.01777	0	2.098	0.007972
GO:0006090	GO:0006096	glycolytic process	0.04933	0	2.187	0.006496
GO:0006206	GO:0006206	pyrimidine nucleobase metabolic process	0.02832	0	3.012	0.0009736
GO:0006206	GO:0006207	'de novo' pyrimidine nucleobase biosynthetic process	0.09015	0	3.17	0.0006754
GO:0034033	GO:0033866	nucleoside bisphosphate biosynthetic process	0.02832	0	2.502	0.003147
GO:0034033	GO:0034033	purine nucleoside bisphosphate biosynthetic process	0.02832	0	2.502	0.003146
GO:0034033	GO:0033875	ribonucleoside bisphosphate metabolic process	0.02832	0	2.401	0.003976
GO:0034033	GO:0033865	nucleoside bisphosphate metabolic process	0.02832	0	2.4	0.003977
GO:0034033	GO:0034032	purine nucleoside bisphosphate metabolic process	0.02832	0	2.401	0.003976
GO:0065009	GO:0065009	regulation of molecular function	0.02832	0	2.758	0.001744
GO:0065009	GO:0065007	biological regulation	1.79e-23	0	0.9216	0.1198
GO:0065009	GO:0050789	regulation of biological process	7.01e-19	0	0.9379	0.1154
GO:0065009	GO:0050794	regulation of cellular process	1.2e-10	0	0.9848	0.1036
GO:0009423	GO:0009423	chorismate biosynthetic process	0.04612	0	3.053	0.0008859
GO:0009423	GO:0046417	chorismate metabolic process	0.04612	0	2.954	0.001112
GO:0006414	GO:0006414	translational elongation	0.05205	0	2.435	0.003675
GO:0071705	GO:0071705	nitrogen compound transport	0.05205	0	1.544	0.0286
GO:0071705	GO:0006810	transport	4.69e-05	0	0.8735	0.1338
GO:0071705	GO:0051234	establishment of localization	4.69e-05	0	0.8717	0.1344
GO:0071705	GO:0051179	localization	4.69e-05	0	0.8687	0.1353
GO:0071705	GO:0055085	transmembrane transport	0.0007809	0	1.118	0.07615
GO:0023052	GO:0023052	signaling	0.157	0	3.235	0.0005821

### Sheet: Enriched_Molecular_functions
Cluster representative	Cluster member	Cluster member description	Member P-value	Member user defined value	Member IC	Member frequency
GO:0005488	GO:0005488	binding	6.09e-144	0	0.4202	0.38
GO:0005488	GO:0097159	organic cyclic compound binding	1.82e-118	0	0.5727	0.2675
GO:0005488	GO:1901363	heterocyclic compound binding	1.82e-118	0	0.5728	0.2674
GO:0005488	GO:0043167	ion binding	2.81e-96	0	0.7773	0.167
GO:0005488	GO:0043168	anion binding	3.66e-68	0	1.028	0.09369
GO:0005488	GO:0036094	small molecule binding	2.86e-72	0	0.844	0.1432
GO:0005488	GO:0000166	nucleotide binding	6.78e-67	0	0.866	0.1361
GO:0005488	GO:1901265	nucleoside phosphate binding	6.78e-67	0	0.866	0.1361
GO:0005488	GO:0017076	purine nucleotide binding	2.92e-61	0	1.066	0.08588
GO:0003824	GO:0003824	catalytic activity	3.82e-134	0	0.2675	0.5402
GO:0003824	GO:0016740	transferase activity	5.77e-52	0	0.7339	0.1846
GO:0003723	GO:0003723	RNA binding	1.22e-38	0	1.354	0.04428
GO:0003723	GO:0003676	nucleic acid binding	1.21e-55	0	0.9293	0.1177
GO:0003723	GO:0003677	DNA binding	4.76e-15	0	1.222	0.06005
GO:0003723	GO:0019843	rRNA binding	2.1e-22	0	2.101	0.007923
GO:0003723	GO:0000049	tRNA binding	2.05e-14	0	2.488	0.003249
GO:0003723	GO:0008135	translation factor activity, RNA binding	0.000359	0	2.352	0.004446
GO:0003723	GO:0090079	translation regulator activity, nucleic acid binding	0.000359	0	2.351	0.004453
GO:0003723	GO:0045182	translation regulator activity	0.000359	0	2.346	0.00451
GO:0003723	GO:0003743	translation initiation factor activity	0.01496	0	2.752	0.001771
GO:0003723	GO:0003746	translation elongation factor activity	0.15	0	2.684	0.002072
GO:0140098	GO:0140098	catalytic activity, acting on RNA	3.89e-29	0	1.522	0.03004
GO:0140098	GO:0140101	catalytic activity, acting on a tRNA	1.35e-19	0	1.74	0.01818
GO:0140098	GO:0004812	aminoacyl-tRNA ligase activity	1.63e-09	0	1.916	0.01214
GO:0140098	GO:0140102	catalytic activity, acting on a rRNA	0.003651	0	2.789	0.001626
GO:0140098	GO:0140097	catalytic activity, acting on DNA	6.98e-09	0	1.802	0.01576
GO:0140098	GO:0008094	ATP-dependent activity, acting on DNA	0.01361	0	2.406	0.003928
GO:0140098	GO:0003678	DNA helicase activity	0.04612	0	2.811	0.001546
GO:0140098	GO:0004386	helicase activity	0.04612	0	2.173	0.00671
GO:0003735	GO:0003735	structural constituent of ribosome	1.36e-28	0	1.697	0.02011
GO:0003735	GO:0005198	structural molecule activity	1.36e-28	0	1.622	0.02387
GO:0016874	GO:0016874	ligase activity	7.54e-27	0	1.441	0.03626
GO:0016874	GO:0016875	ligase activity, forming carbon-oxygen bonds	1.63e-09	0	1.916	0.01214
GO:0016874	GO:0016879	ligase activity, forming carbon-nitrogen bonds	8.03e-13	0	1.964	0.01088
GO:0016874	GO:0016881	acid-amino acid ligase activity	0.0001793	0	2.394	0.004039
GO:0016874	GO:0016884	carbon-nitrogen ligase activity, with glutamine as amido-N-donor	4.69e-05	0	2.559	0.002759
GO:0016874	GO:0050567	glutaminyl-tRNA synthase (glutamine-hydrolyzing) activity	0.01496	0	3.277	0.0005283
GO:0000287	GO:0000287	magnesium ion binding	1.2e-17	0	2.173	0.006716
GO:0000287	GO:0046872	metal ion binding	7.21e-45	0	1.138	0.07278
GO:0000287	GO:0043169	cation binding	3.6e-44	0	1.13	0.07414
GO:0000287	GO:0046914	transition metal ion binding	2.04e-15	0	1.808	0.01555
GO:0000287	GO:0008270	zinc ion binding	1.82e-11	0	2.045	0.009009
GO:0000287	GO:0030145	manganese ion binding	0.003599	0	3.062	0.0008679
GO:0016788	GO:0016788	hydrolase activity, acting on ester bonds	4.81e-15	0	1.53	0.02949
GO:0016788	GO:0004518	nuclease activity	6.75e-11	0	1.783	0.01647
GO:0016788	GO:0004519	endonuclease activity	4.67e-10	0	2.093	0.008071
GO:0016788	GO:0004521	RNA endonuclease activity	7.68e-06	0	2.642	0.002281
GO:0016788	GO:0016893	endonuclease activity, active with either ribo- or deoxyribonucleic acids and producing 5'-phosphomonoesters	3.77e-05	0	2.663	0.00217
GO:0016788	GO:0004527	exonuclease activity	0.01361	0	2.452	0.00353
GO:0016788	GO:0016818	hydrolase activity, acting on acid anhydrides, in phosphorus-containing anhydrides	2.96e-09	0	1.791	0.01617
GO:0016788	GO:0016817	hydrolase activity, acting on acid anhydrides	2.96e-09	0	1.789	0.01627
GO:0016788	GO:0016462	pyrophosphatase activity	9.77e-09	0	1.798	0.01591
GO:0016788	GO:0017111	ribonucleoside triphosphate phosphatase activity	1.1e-06	0	1.89	0.01289
GO:0016788	GO:0016887	ATP hydrolysis activity	1.95e-05	0	2.055	0.008815
GO:0016788	GO:0003924	GTPase activity	0.01777	0	2.446	0.003581
GO:0016788	GO:0004540	RNA nuclease activity	7.68e-06	0	2.464	0.003435
GO:0016788	GO:0016891	RNA endonuclease activity, producing 5'-phosphomonoesters	0.0001793	0	2.74	0.001819
GO:0016788	GO:0004536	DNA nuclease activity	3.77e-05	0	2.76	0.001739
GO:0016788	GO:0004520	DNA endonuclease activity	0.0007809	0	3.013	0.0009702
GO:0016788	GO:0009381	excinuclease ABC activity	0.01496	0	3.508	0.0003105
GO:0016788	GO:0052689	carboxylic ester hydrolase activity	0.0001793	0	2.541	0.002875
GO:0016788	GO:0002161	aminoacyl-tRNA editing activity	0.0007809	0	2.983	0.001041
GO:0016301	GO:0016772	transferase activity, transferring phosphorus-containing groups	1.77e-23	0	1.183	0.06569
GO:0016301	GO:0016301	kinase activity	1.55e-11	0	1.428	0.03729
GO:0016301	GO:0016779	nucleotidyltransferase activity	1.67e-11	0	1.685	0.02063
GO:0016301	GO:0016773	phosphotransferase activity, alcohol group as acceptor	7.68e-06	0	1.689	0.02047
GO:0016301	GO:0016776	phosphotransferase activity, phosphate group as acceptor	0.0008283	0	2.523	0.002997
GO:0016301	GO:0016774	phosphotransferase activity, carboxyl group as acceptor	0.003651	0	2.786	0.001637
GO:0016301	GO:0016780	phosphotransferase activity, for other substituted phosphate groups	0.01496	0	2.662	0.002175
GO:0016301	GO:0019200	carbohydrate kinase activity	0.01496	0	2.794	0.001606
GO:0016301	GO:0019205	nucleobase-containing compound kinase activity	3.77e-05	0	2.591	0.002566
GO:0016301	GO:0050145	nucleoside monophosphate kinase activity	0.0007809	0	2.755	0.001757
GO:0016829	GO:0016829	lyase activity	2.26e-10	0	1.49	0.03239
GO:0016829	GO:0016835	carbon-oxygen lyase activity	2.92e-05	0	2.01	0.009766
GO:0016829	GO:0016836	hydro-lyase activity	0.0001866	0	2.096	0.008023
GO:0016829	GO:0016831	carboxy-lyase activity	0.01361	0	2.243	0.005719
GO:0016829	GO:0016830	carbon-carbon lyase activity	0.007216	0	2.071	0.008496
GO:0016853	GO:0016853	isomerase activity	3.36e-10	0	1.617	0.02415
GO:0016853	GO:0016866	intramolecular transferase activity	0.09015	0	2.344	0.004525
GO:0016853	GO:0016854	racemase and epimerase activity	0.0007809	0	2.5	0.003164
GO:0016853	GO:0016855	racemase and epimerase activity, acting on amino acids and derivatives	0.01496	0	2.878	0.001324
GO:0016853	GO:0047661	amino-acid racemase activity	0.01496	0	3.001	0.0009974
GO:0016853	GO:0036361	racemase activity, acting on amino acids and derivatives	0.01496	0	2.943	0.001139
GO:0016853	GO:0016860	intramolecular oxidoreductase activity	1.58e-06	0	2.551	0.002809
GO:0016853	GO:0016861	intramolecular oxidoreductase activity, interconverting aldoses and ketoses	7.68e-06	0	2.63	0.002346
GO:0016757	GO:0016757	glycosyltransferase activity	1.4e-07	0	1.829	0.01484
GO:0016757	GO:0016763	pentosyltransferase activity	4.69e-05	0	2.36	0.004363
GO:0016757	GO:0016758	hexosyltransferase activity	0.01496	0	2.4	0.003984
GO:0016741	GO:0016741	transferase activity, transferring one-carbon groups	3.72e-07	0	1.661	0.02182
GO:0016741	GO:0008168	methyltransferase activity	2.73e-06	0	1.727	0.01873
GO:0016741	GO:0008170	N-methyltransferase activity	0.01496	0	2.757	0.001749
GO:0016741	GO:0016742	hydroxymethyl-, formyl- and related transferase activity	0.01496	0	2.725	0.001885
GO:0016741	GO:0008757	S-adenosylmethionine-dependent methyltransferase activity	0.0001793	0	2.288	0.005147
GO:0016741	GO:0008649	rRNA methyltransferase activity	0.003651	0	2.795	0.001603
GO:0016741	GO:0008173	RNA methyltransferase activity	0.0007527	0	2.455	0.003507
GO:0016741	GO:0008175	tRNA methyltransferase activity	0.01496	0	2.957	0.001104
GO:0004175	GO:0004175	endopeptidase activity	7.68e-06	0	2.074	0.008438
GO:0004175	GO:0004222	metalloendopeptidase activity	0.003651	0	2.751	0.001774
GO:0004175	GO:0008233	peptidase activity	0.0001503	0	1.521	0.03016
GO:0004175	GO:0016787	hydrolase activity	3.87e-34	0	0.8554	0.1395
GO:0004175	GO:0140096	catalytic activity, acting on a protein	3.82e-06	0	1.252	0.05593
GO:0004175	GO:0008237	metallopeptidase activity	0.003651	0	2.231	0.005879
GO:0004175	GO:0008236	serine-type peptidase activity	0.01496	0	2.157	0.00696
GO:0004175	GO:0017171	serine hydrolase activity	0.01496	0	2.157	0.006961
GO:0005216	GO:0005216	monoatomic ion channel activity	7.68e-06	0	2.261	0.005486
GO:0005216	GO:0015267	channel activity	0.0007809	0	2.2	0.006313
GO:0005216	GO:0046933	proton-transporting ATP synthase activity, rotational mechanism	3.77e-05	0	2.751	0.001774
GO:0005216	GO:0015252	proton channel activity	3.77e-05	0	2.739	0.001824
GO:0005216	GO:0005261	monoatomic cation channel activity	3.77e-05	0	2.503	0.003142
GO:0005216	GO:0022803	passive transmembrane transporter activity	0.0007809	0	2.2	0.006313
GO:0005216	GO:0008324	monoatomic cation transmembrane transporter activity	4.69e-05	0	1.726	0.01879
GO:0005216	GO:0015075	monoatomic ion transmembrane transporter activity	0.0003056	0	1.669	0.02145
GO:0005216	GO:0022857	transmembrane transporter activity	0.01012	0	1.349	0.04478
GO:0005216	GO:0005215	transporter activity	0.01012	0	1.346	0.04505
GO:0005216	GO:0015078	proton transmembrane transporter activity	3.77e-05	0	1.852	0.01406
GO:0005216	GO:0022890	inorganic cation transmembrane transporter activity	0.0007527	0	1.757	0.01751
GO:0005216	GO:0015318	inorganic molecular entity transmembrane transporter activity	0.0008574	0	1.716	0.01923
GO:0016810	GO:0016810	hydrolase activity, acting on carbon-nitrogen (but not peptide) bonds	1.14e-05	0	1.986	0.01032
GO:0016810	GO:0016811	hydrolase activity, acting on carbon-nitrogen (but not peptide) bonds, in linear amides	0.003599	0	2.384	0.004132
GO:0016810	GO:0004359	glutaminase activity	0.01496	0	3.215	0.0006099
GO:0016810	GO:0019238	cyclohydrolase activity	0.003651	0	2.85	0.001414
GO:0016810	GO:0016814	hydrolase activity, acting on carbon-nitrogen (but not peptide) bonds, in cyclic amidines	0.01361	0	2.543	0.002867
GO:0019842	GO:0019842	vitamin binding	3.77e-05	0	2.261	0.005477
GO:0019842	GO:0070279	vitamin B6 binding	0.0001793	0	2.473	0.003367
GO:0019842	GO:0030170	pyridoxal phosphate binding	0.0001793	0	2.473	0.003367
GO:0032549	GO:0001882	nucleoside binding	0.0001019	0	3.553	0.0002799
GO:0032549	GO:0032549	ribonucleoside binding	0.0001019	0	3.558	0.000277
GO:0032549	GO:0001883	purine nucleoside binding	0.0003056	0	5.693	2.027e-06
GO:0032549	GO:0032550	purine ribonucleoside binding	0.0003056	0	8.097	8.003e-09
GO:0070566	GO:0070566	adenylyltransferase activity	0.0001793	0	2.78	0.001659
GO:0070566	GO:0097747	RNA polymerase activity	0.0007809	0	2.34	0.004572
GO:0070566	GO:0003899	DNA-directed 5'-3' RNA polymerase activity	0.0007809	0	2.622	0.002389
GO:0070566	GO:0034062	5'-3' RNA polymerase activity	0.0007809	0	2.34	0.004572
GO:0005525	GO:0005525	GTP binding	0.0003056	0	2.051	0.008897
GO:0005525	GO:0032561	guanyl ribonucleotide binding	0.0003056	0	2.034	0.009255
GO:0005525	GO:0019001	guanyl nucleotide binding	0.0003056	0	2.031	0.00932
GO:0016747	GO:0016746	acyltransferase activity	0.0007527	0	1.708	0.0196
GO:0016747	GO:0016747	acyltransferase activity, transferring groups other than amino-acyl groups	0.0007527	0	1.983	0.01041
GO:0016747	GO:0016407	acetyltransferase activity	0.01496	0	2.646	0.002258
GO:0016747	GO:0008080	N-acetyltransferase activity	0.01496	0	2.914	0.00122
GO:0016747	GO:0016410	N-acyltransferase activity	0.01496	0	2.756	0.001753
GO:0008483	GO:0008483	transaminase activity	0.0007809	0	2.289	0.005138
GO:0008483	GO:0016769	transferase activity, transferring nitrogenous groups	0.0007809	0	2.276	0.005301
GO:0051082	GO:0051082	unfolded protein binding	0.0007809	0	2.885	0.001302
GO:0051082	GO:0005515	protein binding	0.001125	0	1.929	0.01178
GO:0051082	GO:0046983	protein dimerization activity	0.04612	0	2.615	0.002428
GO:0016765	GO:0016765	transferase activity, transferring alkyl or aryl (other than methyl) groups	0.002647	0	2.193	0.006408
GO:0003690	GO:0003690	double-stranded DNA binding	0.003599	0	2.896	0.001271
GO:0003690	GO:0030983	mismatched DNA binding	0.01496	0	3.531	0.0002942
GO:0003684	GO:0003684	damaged DNA binding	0.003651	0	3.179	0.0006627
GO:0016783	GO:0016782	transferase activity, transferring sulphur-containing groups	0.01496	0	2.578	0.002641
GO:0016783	GO:0016783	sulfurtransferase activity	0.01496	0	2.793	0.00161
GO:0051287	GO:0051287	NAD binding	0.01694	0	2.524	0.002993
GO:0051287	GO:0030554	adenyl nucleotide binding	3.23e-57	0	1.116	0.07648
GO:0051287	GO:0032559	adenyl ribonucleotide binding	1.61e-56	0	1.146	0.07144
GO:0098772	GO:0098772	molecular function regulator activity	0.02832	0	2.333	0.004645
GO:0016616	GO:0016614	oxidoreductase activity, acting on CH-OH group of donors	0.03085	0	1.985	0.01036
GO:0016616	GO:0016616	oxidoreductase activity, acting on the CH-OH group of donors, NAD or NADP as acceptor	0.03085	0	2.056	0.008794
GO:0016616	GO:0016491	oxidoreductase activity	3.84e-05	0	1.035	0.09223
GO:0010181	GO:0010181	FMN binding	0.04612	0	2.834	0.001466
GO:0010181	GO:0032553	ribonucleotide binding	4.52e-62	0	1.085	0.08216
GO:0010181	GO:0097367	carbohydrate derivative binding	2.71e-62	0	1.078	0.08362
GO:0010181	GO:0032555	purine ribonucleotide binding	1.44e-60	0	1.093	0.08069
GO:0016149	GO:0016149	translation release factor activity, codon specific	0.04612	0	3.448	0.0003563
GO:0016149	GO:0003747	translation release factor activity	0.04612	0	3.22	0.0006019
GO:0016149	GO:0008079	translation termination factor activity	0.04612	0	3.22	0.0006022
GO:0016798	GO:0016798	hydrolase activity, acting on glycosyl bonds	0.04612	0	1.892	0.01282
GO:0016798	GO:0016799	hydrolase activity, hydrolyzing N-glycosyl compounds	0.157	0	2.733	0.001849
GO:0016798	GO:0019104	DNA N-glycosylase activity	0.157	0	2.969	0.001074
GO:0050660	GO:0050660	flavin adenine dinucleotide binding	0.04612	0	2.273	0.005335
GO:0050660	GO:0035639	purine ribonucleoside triphosphate binding	1.44e-60	0	1.098	0.07978
GO:0050660	GO:0005524	ATP binding	1.61e-56	0	1.149	0.07088
GO:0050661	GO:0050661	NADP binding	0.04612	0	2.715	0.001928
GO:0003700	GO:0003700	DNA-binding transcription factor activity	0.09015	0	1.897	0.01266
GO:0003700	GO:0140110	transcription regulator activity	0.09015	0	1.877	0.01328
GO:0003697	GO:0003697	single-stranded DNA binding	0.157	0	3.045	0.0009024
GO:0016627	GO:0016627	oxidoreductase activity, acting on the CH-CH group of donors	0.157	0	2.351	0.004456
GO:0016651	GO:0016651	oxidoreductase activity, acting on NAD(P)H	0.157	0	2.297	0.005041
